# Simulation and empirical evaluation of biologically-informed neural network performance

**DOI:** 10.1101/2025.11.13.687845

**Authors:** Gwen A. Miller, Ahmed Roman, Marc Glettig, Haitham A. Elmarakeby, Saud H. AlDubayan, Jihye Park, Ryan L. Collins, Eliezer M. Van Allen

## Abstract

Biologically-informed neural networks (BiNNs) offer interpretable deep learning models for biological data, but the dataset characteristics required for strong performance remain poorly understood. For instance, we previously developed P-NET, a BiNN with an architecture based on the Reactome pathway database, and applied this model to predict metastatic status of patients with prostate cancer using somatic mutation and copy number information. It seems likely that including additional relevant signal – e.g., germline variation in this context – should improve model performance, but we currently lack a principled approach to assess whether BiNNs will successfully detect this signal.

Here, we developed two simulation frameworks to evaluate the factors that influence BiNN performance – including signal type, signal strength, feature sparsity, and sample size – and empirically tested how integrating germline and somatic data affects the model’s ability to predict prostate cancer metastatic status. Simulations revealed that small sample size, weak signal strength, and especially extreme feature sparsity limit BiNN performance, and that the model preferentially uses linear over nonlinear signal. Empirically, P-NET performed poorly on sparse germline data, and while adding germline to somatic data did not improve prediction, it improved gene prioritization and model interpretation.

Broadly, our simulation frameworks enable systematic evaluation of how dataset-level characteristics affect BiNN performance and provide a principled framework for benchmarking novel methods.
