## Supplemental Table 1 for "Simulation and empirical evaluation of biologically-informed neural network performance"

model_type	odds_ratio	sigma	sample_binary	n_samples	count	train_avg_precision	validation_avg_precision	test_avg_precision	train_roc_auc_score	validation_roc_auc_score	test_roc_auc_score	train_f1_score	validation_f1_score	test_f1_score	train_balanced_acc	validation_balanced_acc	test_balanced_acc	train_acc	validation_acc	test_acc
pnet	1.0	0.0	False	1000	10	0.513 ± 0.062	0.514 ± 0.035	0.515 ± 0.045	0.502 ± 0.076	0.501 ± 0.045	0.5 ± 0.041	0.413 ± 0.278	0.426 ± 0.273	0.421 ± 0.281	0.498 ± 0.047	0.504 ± 0.015	0.503 ± 0.022	0.498 ± 0.047	0.504 ± 0.015	0.503 ± 0.022
pnet	1.0	0.0	False	10000	10	0.572 ± 0.007	0.505 ± 0.01	0.496 ± 0.011	0.583 ± 0.005	0.502 ± 0.017	0.494 ± 0.017	0.561 ± 0.046	0.506 ± 0.06	0.494 ± 0.057	0.558 ± 0.004	0.502 ± 0.014	0.494 ± 0.014	0.558 ± 0.004	0.502 ± 0.014	0.494 ± 0.014
pnet	1.0	0.0	True	1000	10	0.569 ± 0.064	0.563 ± 0.052	0.521 ± 0.022	0.58 ± 0.075	0.562 ± 0.045	0.513 ± 0.032	0.302 ± 0.322	0.286 ± 0.307	0.259 ± 0.282	0.54 ± 0.052	0.523 ± 0.039	0.497 ± 0.022	0.54 ± 0.052	0.523 ± 0.039	0.497 ± 0.022
pnet	1.0	0.0	True	10000	10	0.554 ± 0.003	0.513 ± 0.015	0.497 ± 0.014	0.564 ± 0.005	0.512 ± 0.016	0.498 ± 0.013	0.548 ± 0.047	0.516 ± 0.05	0.51 ± 0.054	0.544 ± 0.006	0.511 ± 0.015	0.504 ± 0.013	0.544 ± 0.006	0.511 ± 0.015	0.504 ± 0.013
pnet	1.0	0.1	False	1000	10	0.539 ± 0.067	0.544 ± 0.049	0.512 ± 0.052	0.54 ± 0.081	0.518 ± 0.05	0.49 ± 0.051	0.524 ± 0.274	0.515 ± 0.267	0.5 ± 0.268	0.525 ± 0.045	0.511 ± 0.027	0.487 ± 0.022	0.525 ± 0.045	0.511 ± 0.027	0.487 ± 0.022
pnet	1.0	0.1	False	10000	10	0.576 ± 0.014	0.51 ± 0.022	0.513 ± 0.02	0.586 ± 0.007	0.509 ± 0.018	0.511 ± 0.016	0.549 ± 0.092	0.501 ± 0.085	0.495 ± 0.102	0.556 ± 0.006	0.504 ± 0.016	0.503 ± 0.014	0.556 ± 0.006	0.504 ± 0.016	0.503 ± 0.014
pnet	1.0	0.1	True	1000	10	0.563 ± 0.075	0.535 ± 0.059	0.516 ± 0.03	0.565 ± 0.081	0.52 ± 0.052	0.509 ± 0.05	0.552 ± 0.205	0.529 ± 0.213	0.493 ± 0.225	0.533 ± 0.052	0.517 ± 0.042	0.485 ± 0.02	0.533 ± 0.052	0.517 ± 0.042	0.485 ± 0.02
pnet	1.0	0.1	True	10000	10	0.557 ± 0.007	0.501 ± 0.009	0.511 ± 0.009	0.566 ± 0.007	0.498 ± 0.014	0.508 ± 0.019	0.526 ± 0.061	0.483 ± 0.07	0.485 ± 0.07	0.547 ± 0.009	0.504 ± 0.014	0.506 ± 0.013	0.547 ± 0.009	0.504 ± 0.014	0.506 ± 0.013
pnet	1.0	0.5	False	1000	10	0.521 ± 0.077	0.554 ± 0.056	0.505 ± 0.03	0.522 ± 0.096	0.546 ± 0.063	0.498 ± 0.03	0.288 ± 0.332	0.285 ± 0.325	0.277 ± 0.316	0.516 ± 0.056	0.506 ± 0.034	0.502 ± 0.019	0.516 ± 0.056	0.506 ± 0.034	0.502 ± 0.019
pnet	1.0	0.5	False	10000	10	0.772 ± 0.049	0.733 ± 0.063	0.734 ± 0.057	0.777 ± 0.031	0.741 ± 0.042	0.742 ± 0.039	0.67 ± 0.049	0.64 ± 0.052	0.638 ± 0.056	0.7 ± 0.025	0.671 ± 0.032	0.672 ± 0.031	0.7 ± 0.025	0.671 ± 0.032	0.672 ± 0.031
pnet	1.0	0.5	True	1000	10	0.55 ± 0.084	0.524 ± 0.042	0.512 ± 0.046	0.555 ± 0.095	0.524 ± 0.048	0.496 ± 0.053	0.326 ± 0.345	0.297 ± 0.318	0.288 ± 0.31	0.537 ± 0.061	0.512 ± 0.02	0.501 ± 0.007	0.537 ± 0.061	0.512 ± 0.02	0.501 ± 0.007
pnet	1.0	0.5	True	10000	10	0.609 ± 0.022	0.587 ± 0.028	0.587 ± 0.024	0.64 ± 0.024	0.616 ± 0.031	0.618 ± 0.023	0.592 ± 0.03	0.583 ± 0.038	0.586 ± 0.035	0.612 ± 0.021	0.604 ± 0.03	0.606 ± 0.024	0.612 ± 0.021	0.604 ± 0.03	0.606 ± 0.024
pnet	1.0	0.8	False	1000	10	0.532 ± 0.105	0.544 ± 0.079	0.542 ± 0.049	0.527 ± 0.117	0.525 ± 0.093	0.522 ± 0.057	0.524 ± 0.283	0.517 ± 0.279	0.515 ± 0.276	0.526 ± 0.079	0.517 ± 0.063	0.515 ± 0.053	0.526 ± 0.079	0.517 ± 0.063	0.515 ± 0.053
pnet	1.0	0.8	False	10000	10	0.899 ± 0.031	0.882 ± 0.037	0.88 ± 0.036	0.907 ± 0.023	0.894 ± 0.027	0.893 ± 0.022	0.827 ± 0.03	0.818 ± 0.038	0.815 ± 0.024	0.827 ± 0.024	0.818 ± 0.031	0.813 ± 0.02	0.827 ± 0.024	0.818 ± 0.031	0.813 ± 0.02
pnet	1.0	0.8	True	1000	10	0.651 ± 0.107	0.599 ± 0.066	0.582 ± 0.125	0.659 ± 0.12	0.596 ± 0.089	0.576 ± 0.128	0.612 ± 0.218	0.583 ± 0.21	0.553 ± 0.206	0.626 ± 0.094	0.589 ± 0.078	0.558 ± 0.105	0.626 ± 0.094	0.589 ± 0.078	0.558 ± 0.105
pnet	1.0	0.8	True	10000	10	0.698 ± 0.05	0.68 ± 0.05	0.683 ± 0.059	0.721 ± 0.037	0.703 ± 0.035	0.703 ± 0.042	0.676 ± 0.035	0.671 ± 0.036	0.671 ± 0.025	0.679 ± 0.021	0.673 ± 0.023	0.675 ± 0.022	0.679 ± 0.021	0.673 ± 0.023	0.675 ± 0.022
pnet	1.1	0.0	False	1000	10	0.576 ± 0.094	0.533 ± 0.048	0.508 ± 0.036	0.572 ± 0.109	0.529 ± 0.049	0.475 ± 0.028	0.491 ± 0.276	0.463 ± 0.255	0.427 ± 0.249	0.552 ± 0.079	0.521 ± 0.037	0.48 ± 0.033	0.552 ± 0.079	0.521 ± 0.037	0.48 ± 0.033
pnet	1.1	0.0	False	10000	10	0.574 ± 0.004	0.501 ± 0.009	0.502 ± 0.012	0.584 ± 0.005	0.499 ± 0.014	0.502 ± 0.014	0.56 ± 0.049	0.507 ± 0.051	0.506 ± 0.051	0.557 ± 0.006	0.5 ± 0.012	0.503 ± 0.011	0.557 ± 0.006	0.5 ± 0.012	0.503 ± 0.011
pnet	1.1	0.0	True	1000	10	0.574 ± 0.076	0.559 ± 0.052	0.519 ± 0.038	0.579 ± 0.086	0.547 ± 0.062	0.501 ± 0.049	0.496 ± 0.276	0.46 ± 0.272	0.455 ± 0.266	0.551 ± 0.061	0.524 ± 0.028	0.511 ± 0.027	0.551 ± 0.061	0.524 ± 0.028	0.511 ± 0.027
pnet	1.1	0.0	True	10000	10	0.565 ± 0.007	0.518 ± 0.011	0.522 ± 0.014	0.575 ± 0.008	0.526 ± 0.013	0.514 ± 0.018	0.586 ± 0.041	0.56 ± 0.056	0.548 ± 0.055	0.55 ± 0.011	0.521 ± 0.009	0.509 ± 0.014	0.55 ± 0.011	0.521 ± 0.009	0.509 ± 0.014
pnet	1.1	0.1	False	1000	10	0.582 ± 0.088	0.54 ± 0.048	0.505 ± 0.028	0.579 ± 0.094	0.529 ± 0.058	0.49 ± 0.054	0.648 ± 0.03	0.624 ± 0.047	0.587 ± 0.089	0.559 ± 0.066	0.525 ± 0.028	0.493 ± 0.032	0.559 ± 0.066	0.525 ± 0.028	0.493 ± 0.032
pnet	1.1	0.1	False	10000	10	0.582 ± 0.017	0.515 ± 0.011	0.52 ± 0.016	0.589 ± 0.008	0.512 ± 0.008	0.518 ± 0.014	0.539 ± 0.047	0.486 ± 0.053	0.489 ± 0.054	0.561 ± 0.006	0.507 ± 0.009	0.511 ± 0.01	0.561 ± 0.006	0.507 ± 0.009	0.511 ± 0.01
pnet	1.1	0.1	True	1000	10	0.642 ± 0.048	0.556 ± 0.059	0.529 ± 0.037	0.656 ± 0.051	0.554 ± 0.065	0.511 ± 0.044	0.611 ± 0.065	0.558 ± 0.102	0.515 ± 0.113	0.598 ± 0.055	0.541 ± 0.032	0.5 ± 0.033	0.598 ± 0.055	0.541 ± 0.032	0.5 ± 0.033
pnet	1.1	0.1	True	10000	10	0.564 ± 0.005	0.523 ± 0.014	0.526 ± 0.011	0.569 ± 0.006	0.517 ± 0.013	0.526 ± 0.011	0.504 ± 0.069	0.469 ± 0.072	0.47 ± 0.071	0.548 ± 0.007	0.516 ± 0.012	0.516 ± 0.008	0.548 ± 0.007	0.516 ± 0.012	0.516 ± 0.008
pnet	1.1	0.5	False	1000	10	0.523 ± 0.063	0.535 ± 0.034	0.501 ± 0.062	0.523 ± 0.067	0.517 ± 0.062	0.475 ± 0.053	0.325 ± 0.343	0.323 ± 0.341	0.316 ± 0.338	0.512 ± 0.04	0.509 ± 0.025	0.503 ± 0.007	0.512 ± 0.04	0.509 ± 0.025	0.503 ± 0.007
pnet	1.1	0.5	False	10000	10	0.772 ± 0.042	0.734 ± 0.058	0.735 ± 0.048	0.775 ± 0.029	0.738 ± 0.042	0.741 ± 0.031	0.684 ± 0.063	0.657 ± 0.061	0.661 ± 0.061	0.699 ± 0.023	0.674 ± 0.026	0.676 ± 0.023	0.699 ± 0.023	0.674 ± 0.026	0.676 ± 0.023
pnet	1.1	0.5	True	1000	10	0.565 ± 0.073	0.518 ± 0.04	0.525 ± 0.038	0.562 ± 0.088	0.508 ± 0.05	0.499 ± 0.054	0.396 ± 0.301	0.374 ± 0.298	0.376 ± 0.292	0.533 ± 0.046	0.514 ± 0.021	0.507 ± 0.023	0.533 ± 0.046	0.514 ± 0.021	0.507 ± 0.023
pnet	1.1	0.5	True	10000	10	0.611 ± 0.02	0.578 ± 0.031	0.583 ± 0.024	0.632 ± 0.025	0.596 ± 0.037	0.601 ± 0.031	0.594 ± 0.031	0.568 ± 0.043	0.574 ± 0.042	0.604 ± 0.023	0.578 ± 0.036	0.584 ± 0.029	0.604 ± 0.023	0.578 ± 0.036	0.584 ± 0.029
pnet	1.1	0.8	False	1000	10	0.49 ± 0.03	0.519 ± 0.046	0.501 ± 0.042	0.481 ± 0.046	0.507 ± 0.067	0.497 ± 0.062	0.262 ± 0.339	0.262 ± 0.339	0.261 ± 0.338	0.497 ± 0.01	0.497 ± 0.008	0.496 ± 0.013	0.497 ± 0.01	0.497 ± 0.008	0.496 ± 0.013
pnet	1.1	0.8	False	10000	10	0.903 ± 0.028	0.884 ± 0.028	0.887 ± 0.038	0.91 ± 0.025	0.892 ± 0.022	0.894 ± 0.029	0.833 ± 0.024	0.814 ± 0.022	0.814 ± 0.029	0.828 ± 0.023	0.808 ± 0.021	0.808 ± 0.029	0.828 ± 0.023	0.808 ± 0.021	0.808 ± 0.029
pnet	1.1	0.8	True	1000	10	0.649 ± 0.113	0.604 ± 0.069	0.589 ± 0.062	0.663 ± 0.119	0.626 ± 0.06	0.594 ± 0.067	0.545 ± 0.288	0.521 ± 0.277	0.497 ± 0.265	0.624 ± 0.087	0.595 ± 0.071	0.571 ± 0.064	0.624 ± 0.087	0.595 ± 0.071	0.571 ± 0.064
pnet	1.1	0.8	True	10000	10	0.692 ± 0.048	0.679 ± 0.056	0.674 ± 0.049	0.717 ± 0.032	0.704 ± 0.039	0.701 ± 0.033	0.68 ± 0.024	0.673 ± 0.033	0.672 ± 0.033	0.674 ± 0.03	0.668 ± 0.038	0.664 ± 0.037	0.674 ± 0.03	0.668 ± 0.038	0.664 ± 0.037
pnet	2.0	0.0	False	1000	10	0.557 ± 0.082	0.531 ± 0.054	0.514 ± 0.03	0.551 ± 0.082	0.514 ± 0.07	0.504 ± 0.045	0.361 ± 0.311	0.346 ± 0.308	0.329 ± 0.305	0.527 ± 0.046	0.513 ± 0.028	0.51 ± 0.036	0.527 ± 0.046	0.513 ± 0.028	0.51 ± 0.036
pnet	2.0	0.0	False	10000	10	0.618 ± 0.005	0.556 ± 0.016	0.563 ± 0.013	0.63 ± 0.004	0.564 ± 0.017	0.569 ± 0.016	0.599 ± 0.019	0.552 ± 0.027	0.557 ± 0.027	0.593 ± 0.005	0.543 ± 0.017	0.55 ± 0.011	0.593 ± 0.005	0.543 ± 0.017	0.55 ± 0.011
pnet	2.0	0.0	True	1000	10	0.803 ± 0.015	0.751 ± 0.059	0.713 ± 0.05	0.797 ± 0.011	0.744 ± 0.038	0.708 ± 0.039	0.695 ± 0.035	0.667 ± 0.025	0.608 ± 0.068	0.716 ± 0.016	0.685 ± 0.028	0.636 ± 0.041	0.716 ± 0.016	0.685 ± 0.028	0.636 ± 0.041
pnet	2.0	0.0	True	10000	10	0.768 ± 0.008	0.769 ± 0.011	0.766 ± 0.013	0.766 ± 0.005	0.766 ± 0.009	0.764 ± 0.01	0.687 ± 0.021	0.691 ± 0.018	0.687 ± 0.024	0.695 ± 0.006	0.696 ± 0.009	0.693 ± 0.01	0.695 ± 0.006	0.696 ± 0.009	0.693 ± 0.01
pnet	2.0	0.1	False	1000	10	0.616 ± 0.086	0.557 ± 0.064	0.523 ± 0.038	0.616 ± 0.097	0.537 ± 0.072	0.514 ± 0.037	0.459 ± 0.317	0.407 ± 0.283	0.399 ± 0.281	0.582 ± 0.072	0.533 ± 0.04	0.515 ± 0.02	0.582 ± 0.072	0.533 ± 0.04	0.515 ± 0.02
pnet	2.0	0.1	False	10000	10	0.632 ± 0.012	0.589 ± 0.016	0.582 ± 0.019	0.627 ± 0.01	0.576 ± 0.017	0.57 ± 0.018	0.562 ± 0.033	0.522 ± 0.033	0.521 ± 0.045	0.589 ± 0.006	0.55 ± 0.013	0.549 ± 0.016	0.589 ± 0.006	0.55 ± 0.013	0.549 ± 0.016
pnet	2.0	0.1	True	1000	10	0.789 ± 0.028	0.757 ± 0.04	0.73 ± 0.058	0.782 ± 0.027	0.747 ± 0.043	0.711 ± 0.067	0.693 ± 0.027	0.674 ± 0.044	0.644 ± 0.074	0.696 ± 0.034	0.68 ± 0.042	0.649 ± 0.062	0.696 ± 0.034	0.68 ± 0.042	0.649 ± 0.062
pnet	2.0	0.1	True	10000	10	0.764 ± 0.009	0.755 ± 0.008	0.763 ± 0.009	0.754 ± 0.009	0.746 ± 0.009	0.751 ± 0.011	0.665 ± 0.022	0.662 ± 0.02	0.668 ± 0.011	0.684 ± 0.009	0.681 ± 0.01	0.684 ± 0.009	0.684 ± 0.009	0.681 ± 0.01	0.684 ± 0.009
pnet	2.0	0.5	False	1000	10	0.655 ± 0.079	0.565 ± 0.058	0.569 ± 0.042	0.656 ± 0.084	0.569 ± 0.06	0.565 ± 0.034	0.549 ± 0.21	0.466 ± 0.189	0.468 ± 0.184	0.615 ± 0.058	0.539 ± 0.045	0.546 ± 0.025	0.615 ± 0.058	0.539 ± 0.045	0.546 ± 0.025
pnet	2.0	0.5	False	10000	10	0.78 ± 0.045	0.756 ± 0.047	0.75 ± 0.052	0.788 ± 0.026	0.763 ± 0.03	0.761 ± 0.03	0.713 ± 0.017	0.694 ± 0.026	0.689 ± 0.015	0.712 ± 0.021	0.691 ± 0.026	0.687 ± 0.02	0.712 ± 0.021	0.691 ± 0.026	0.687 ± 0.02
pnet	2.0	0.5	True	1000	10	0.786 ± 0.032	0.722 ± 0.034	0.716 ± 0.047	0.771 ± 0.029	0.702 ± 0.038	0.686 ± 0.045	0.676 ± 0.045	0.616 ± 0.071	0.593 ± 0.062	0.697 ± 0.025	0.642 ± 0.042	0.633 ± 0.028	0.697 ± 0.025	0.642 ± 0.042	0.633 ± 0.028
pnet	2.0	0.5	True	10000	10	0.761 ± 0.005	0.748 ± 0.011	0.753 ± 0.011	0.74 ± 0.009	0.726 ± 0.013	0.731 ± 0.01	0.657 ± 0.013	0.644 ± 0.014	0.65 ± 0.012	0.675 ± 0.008	0.663 ± 0.009	0.668 ± 0.013	0.675 ± 0.008	0.663 ± 0.009	0.668 ± 0.013
pnet	2.0	0.8	False	1000	10	0.702 ± 0.181	0.636 ± 0.123	0.613 ± 0.114	0.707 ± 0.182	0.633 ± 0.142	0.612 ± 0.115	0.648 ± 0.242	0.593 ± 0.219	0.566 ± 0.215	0.654 ± 0.141	0.594 ± 0.097	0.575 ± 0.09	0.654 ± 0.141	0.594 ± 0.097	0.575 ± 0.09
pnet	2.0	0.8	False	10000	10	0.909 ± 0.029	0.898 ± 0.033	0.898 ± 0.037	0.913 ± 0.023	0.904 ± 0.029	0.903 ± 0.028	0.833 ± 0.026	0.823 ± 0.034	0.823 ± 0.035	0.831 ± 0.023	0.821 ± 0.03	0.821 ± 0.031	0.831 ± 0.023	0.821 ± 0.03	0.821 ± 0.031
pnet	2.0	0.8	True	1000	10	0.78 ± 0.019	0.735 ± 0.045	0.718 ± 0.037	0.771 ± 0.02	0.713 ± 0.037	0.696 ± 0.035	0.642 ± 0.057	0.615 ± 0.065	0.589 ± 0.095	0.675 ± 0.02	0.645 ± 0.037	0.635 ± 0.039	0.675 ± 0.02	0.645 ± 0.037	0.635 ± 0.039
pnet	2.0	0.8	True	10000	10	0.773 ± 0.017	0.768 ± 0.018	0.766 ± 0.02	0.76 ± 0.02	0.752 ± 0.017	0.75 ± 0.02	0.658 ± 0.043	0.657 ± 0.044	0.652 ± 0.04	0.68 ± 0.016	0.678 ± 0.018	0.674 ± 0.015	0.68 ± 0.016	0.678 ± 0.018	0.674 ± 0.015
pnet	10.0	0.0	False	1000	10	0.919 ± 0.013	0.862 ± 0.025	0.867 ± 0.033	0.918 ± 0.013	0.866 ± 0.028	0.866 ± 0.022	0.831 ± 0.019	0.784 ± 0.039	0.783 ± 0.023	0.833 ± 0.017	0.784 ± 0.039	0.787 ± 0.021	0.833 ± 0.017	0.784 ± 0.039	0.787 ± 0.021
pnet	10.0	0.0	False	10000	10	0.906 ± 0.006	0.898 ± 0.011	0.898 ± 0.01	0.906 ± 0.005	0.898 ± 0.01	0.899 ± 0.008	0.818 ± 0.015	0.811 ± 0.018	0.811 ± 0.016	0.82 ± 0.009	0.813 ± 0.013	0.814 ± 0.01	0.82 ± 0.009	0.813 ± 0.013	0.814 ± 0.01
pnet	10.0	0.0	True	1000	10	0.999 ± 0.0	0.998 ± 0.002	0.999 ± 0.001	0.999 ± 0.0	0.998 ± 0.002	0.999 ± 0.001	0.985 ± 0.004	0.983 ± 0.013	0.981 ± 0.014	0.985 ± 0.004	0.983 ± 0.013	0.981 ± 0.014	0.985 ± 0.004	0.983 ± 0.013	0.981 ± 0.014
pnet	10.0	0.0	True	10000	10	0.999 ± 0.0	0.999 ± 0.001	0.999 ± 0.0	0.999 ± 0.0	0.998 ± 0.001	0.999 ± 0.0	0.982 ± 0.002	0.982 ± 0.003	0.983 ± 0.004	0.982 ± 0.002	0.982 ± 0.003	0.983 ± 0.004	0.982 ± 0.002	0.982 ± 0.003	0.983 ± 0.004
pnet	10.0	0.1	False	1000	10	0.911 ± 0.006	0.878 ± 0.041	0.847 ± 0.027	0.905 ± 0.005	0.872 ± 0.032	0.841 ± 0.028	0.823 ± 0.009	0.784 ± 0.039	0.759 ± 0.04	0.827 ± 0.008	0.785 ± 0.037	0.767 ± 0.035	0.827 ± 0.008	0.785 ± 0.037	0.767 ± 0.035
pnet	10.0	0.1	False	10000	10	0.897 ± 0.005	0.889 ± 0.012	0.892 ± 0.007	0.891 ± 0.005	0.883 ± 0.011	0.884 ± 0.008	0.807 ± 0.008	0.802 ± 0.013	0.797 ± 0.013	0.809 ± 0.006	0.804 ± 0.012	0.799 ± 0.01	0.809 ± 0.006	0.804 ± 0.012	0.799 ± 0.01
pnet	10.0	0.1	True	1000	10	0.999 ± 0.0	0.996 ± 0.002	0.998 ± 0.001	0.999 ± 0.001	0.996 ± 0.002	0.998 ± 0.001	0.982 ± 0.005	0.97 ± 0.009	0.983 ± 0.011	0.982 ± 0.005	0.97 ± 0.009	0.983 ± 0.011	0.982 ± 0.005	0.97 ± 0.009	0.983 ± 0.011
pnet	10.0	0.1	True	10000	10	0.998 ± 0.0	0.998 ± 0.001	0.998 ± 0.001	0.998 ± 0.0	0.998 ± 0.001	0.998 ± 0.001	0.979 ± 0.001	0.978 ± 0.004	0.979 ± 0.004	0.979 ± 0.001	0.978 ± 0.004	0.979 ± 0.004	0.979 ± 0.001	0.978 ± 0.004	0.979 ± 0.004
pnet	10.0	0.5	False	1000	10	0.895 ± 0.017	0.849 ± 0.034	0.832 ± 0.049	0.885 ± 0.016	0.831 ± 0.033	0.82 ± 0.043	0.797 ± 0.019	0.744 ± 0.053	0.747 ± 0.044	0.798 ± 0.017	0.749 ± 0.046	0.75 ± 0.043	0.798 ± 0.017	0.749 ± 0.046	0.75 ± 0.043
pnet	10.0	0.5	False	10000	10	0.899 ± 0.009	0.885 ± 0.013	0.894 ± 0.014	0.892 ± 0.012	0.88 ± 0.013	0.885 ± 0.015	0.802 ± 0.013	0.793 ± 0.018	0.796 ± 0.019	0.805 ± 0.01	0.796 ± 0.012	0.799 ± 0.016	0.805 ± 0.01	0.796 ± 0.012	0.799 ± 0.016
pnet	10.0	0.5	True	1000	10	0.996 ± 0.001	0.995 ± 0.002	0.993 ± 0.004	0.995 ± 0.001	0.994 ± 0.002	0.991 ± 0.005	0.967 ± 0.007	0.967 ± 0.008	0.956 ± 0.011	0.967 ± 0.006	0.967 ± 0.007	0.957 ± 0.011	0.967 ± 0.006	0.967 ± 0.007	0.957 ± 0.011
pnet	10.0	0.5	True	10000	10	0.995 ± 0.001	0.995 ± 0.001	0.995 ± 0.001	0.995 ± 0.001	0.994 ± 0.001	0.994 ± 0.002	0.965 ± 0.003	0.965 ± 0.006	0.962 ± 0.006	0.965 ± 0.003	0.966 ± 0.006	0.963 ± 0.005	0.965 ± 0.003	0.966 ± 0.006	0.963 ± 0.005
pnet	10.0	0.8	False	1000	10	0.911 ± 0.024	0.851 ± 0.037	0.865 ± 0.029	0.904 ± 0.03	0.834 ± 0.049	0.853 ± 0.033	0.823 ± 0.036	0.746 ± 0.049	0.773 ± 0.039	0.826 ± 0.033	0.749 ± 0.047	0.773 ± 0.038	0.826 ± 0.033	0.749 ± 0.047	0.773 ± 0.038
pnet	10.0	0.8	False	10000	10	0.924 ± 0.013	0.924 ± 0.011	0.921 ± 0.015	0.924 ± 0.013	0.923 ± 0.011	0.921 ± 0.014	0.841 ± 0.017	0.836 ± 0.015	0.834 ± 0.02	0.842 ± 0.015	0.837 ± 0.013	0.836 ± 0.018	0.842 ± 0.015	0.837 ± 0.013	0.836 ± 0.018
pnet	10.0	0.8	True	1000	10	0.994 ± 0.001	0.991 ± 0.005	0.992 ± 0.004	0.994 ± 0.002	0.989 ± 0.006	0.99 ± 0.006	0.962 ± 0.008	0.951 ± 0.017	0.952 ± 0.016	0.962 ± 0.007	0.951 ± 0.017	0.953 ± 0.016	0.962 ± 0.007	0.951 ± 0.017	0.953 ± 0.016
pnet	10.0	0.8	True	10000	10	0.993 ± 0.001	0.993 ± 0.002	0.993 ± 0.001	0.993 ± 0.001	0.992 ± 0.002	0.993 ± 0.001	0.957 ± 0.002	0.957 ± 0.005	0.958 ± 0.006	0.958 ± 0.002	0.958 ± 0.005	0.959 ± 0.005	0.958 ± 0.002	0.958 ± 0.005	0.959 ± 0.005
