## Supplemental Table 3 for "Simulation and empirical evaluation of biologically-informed neural network performance"

model_type	n_features	odds_ratio	control_frequency	count	train_avg_precision	validation_avg_precision	test_avg_precision	train_roc_auc_score	validation_roc_auc_score	test_roc_auc_score	train_f1_score	validation_f1_score	test_f1_score	train_balanced_acc	validation_balanced_acc	test_balanced_acc	train_acc	validation_acc	test_acc
pnet	10	1.0	0.001	3	0.521 ± 0.0	0.48 ± 0.001	0.492 ± 0.014	0.511 ± 0.0	0.468 ± 0.001	0.486 ± 0.014	0.656 ± 0.014	0.621 ± 0.007	0.619 ± 0.005	0.525 ± 0.007	0.493 ± 0.006	0.509 ± 0.012	0.528 ± 0.007	0.479 ± 0.006	0.498 ± 0.012
pnet	10	1.0	0.01	3	0.523 ± 0.003	0.48 ± 0.0	0.473 ± 0.005	0.514 ± 0.002	0.468 ± 0.001	0.472 ± 0.006	0.622 ± 0.048	0.559 ± 0.088	0.569 ± 0.057	0.521 ± 0.004	0.466 ± 0.034	0.491 ± 0.005	0.523 ± 0.005	0.457 ± 0.028	0.484 ± 0.0
pnet	10	1.0	0.05	3	0.525 ± 0.003	0.487 ± 0.002	0.474 ± 0.006	0.513 ± 0.003	0.479 ± 0.007	0.471 ± 0.002	0.661 ± 0.017	0.631 ± 0.025	0.604 ± 0.002	0.521 ± 0.004	0.508 ± 0.003	0.481 ± 0.011	0.524 ± 0.004	0.494 ± 0.0	0.47 ± 0.012
pnet	10	1.0	0.1	3	0.522 ± 0.004	0.482 ± 0.037	0.469 ± 0.04	0.516 ± 0.006	0.463 ± 0.039	0.465 ± 0.047	0.284 ± 0.332	0.303 ± 0.288	0.205 ± 0.355	0.517 ± 0.011	0.504 ± 0.019	0.488 ± 0.008	0.516 ± 0.014	0.509 ± 0.028	0.495 ± 0.011
pnet	10	1.0	0.2	3	0.526 ± 0.004	0.463 ± 0.013	0.493 ± 0.006	0.518 ± 0.006	0.443 ± 0.02	0.479 ± 0.008	0.647 ± 0.024	0.615 ± 0.025	0.59 ± 0.032	0.523 ± 0.004	0.499 ± 0.003	0.487 ± 0.008	0.525 ± 0.005	0.487 ± 0.006	0.477 ± 0.006
pnet	10	1.0	0.5	3	0.515 ± 0.018	0.497 ± 0.08	0.491 ± 0.066	0.504 ± 0.02	0.462 ± 0.083	0.481 ± 0.071	0.327 ± 0.335	0.309 ± 0.327	0.296 ± 0.33	0.501 ± 0.002	0.488 ± 0.021	0.481 ± 0.032	0.501 ± 0.003	0.491 ± 0.023	0.484 ± 0.032
pnet	10	1.1	0.001	3	0.522 ± 0.001	0.481 ± 0.0	0.469 ± 0.003	0.512 ± 0.001	0.469 ± 0.001	0.467 ± 0.006	0.513 ± 0.268	0.484 ± 0.256	0.435 ± 0.31	0.518 ± 0.019	0.499 ± 0.004	0.491 ± 0.008	0.519 ± 0.022	0.494 ± 0.019	0.488 ± 0.006
pnet	10	1.1	0.01	3	0.522 ± 0.001	0.477 ± 0.007	0.485 ± 0.009	0.511 ± 0.002	0.459 ± 0.007	0.477 ± 0.008	0.665 ± 0.008	0.636 ± 0.016	0.615 ± 0.008	0.52 ± 0.004	0.501 ± 0.014	0.492 ± 0.021	0.523 ± 0.003	0.487 ± 0.013	0.481 ± 0.022
pnet	10	1.1	0.05	3	0.521 ± 0.002	0.486 ± 0.009	0.472 ± 0.014	0.513 ± 0.004	0.474 ± 0.011	0.476 ± 0.015	0.466 ± 0.336	0.45 ± 0.318	0.409 ± 0.354	0.522 ± 0.011	0.502 ± 0.01	0.497 ± 0.008	0.523 ± 0.014	0.498 ± 0.006	0.495 ± 0.011
pnet	10	1.1	0.1	3	0.523 ± 0.001	0.467 ± 0.005	0.47 ± 0.014	0.516 ± 0.002	0.436 ± 0.017	0.466 ± 0.014	0.522 ± 0.198	0.484 ± 0.165	0.45 ± 0.193	0.505 ± 0.022	0.479 ± 0.032	0.482 ± 0.02	0.506 ± 0.024	0.476 ± 0.034	0.481 ± 0.032
pnet	10	1.1	0.2	3	0.528 ± 0.001	0.514 ± 0.071	0.502 ± 0.008	0.522 ± 0.015	0.499 ± 0.043	0.504 ± 0.017	0.33 ± 0.324	0.283 ± 0.308	0.311 ± 0.302	0.516 ± 0.014	0.489 ± 0.009	0.501 ± 0.017	0.515 ± 0.016	0.494 ± 0.022	0.505 ± 0.028
pnet	10	1.1	0.5	3	0.527 ± 0.008	0.499 ± 0.002	0.467 ± 0.007	0.537 ± 0.003	0.489 ± 0.005	0.483 ± 0.006	0.569 ± 0.085	0.525 ± 0.08	0.5 ± 0.11	0.535 ± 0.009	0.495 ± 0.02	0.49 ± 0.009	0.535 ± 0.007	0.491 ± 0.028	0.488 ± 0.006
pnet	10	2.0	0.001	3	0.524 ± 0.003	0.48 ± 0.0	0.478 ± 0.008	0.512 ± 0.003	0.468 ± 0.0	0.478 ± 0.007	0.462 ± 0.34	0.453 ± 0.319	0.409 ± 0.354	0.518 ± 0.008	0.506 ± 0.004	0.497 ± 0.008	0.519 ± 0.011	0.502 ± 0.013	0.495 ± 0.011
pnet	10	2.0	0.01	3	0.53 ± 0.001	0.49 ± 0.006	0.477 ± 0.013	0.52 ± 0.0	0.469 ± 0.001	0.475 ± 0.005	0.434 ± 0.276	0.396 ± 0.252	0.362 ± 0.324	0.514 ± 0.011	0.486 ± 0.016	0.496 ± 0.017	0.514 ± 0.012	0.487 ± 0.026	0.498 ± 0.012
pnet	10	2.0	0.05	3	0.541 ± 0.001	0.564 ± 0.001	0.51 ± 0.009	0.532 ± 0.001	0.501 ± 0.003	0.478 ± 0.012	0.374 ± 0.233	0.384 ± 0.196	0.289 ± 0.275	0.526 ± 0.007	0.524 ± 0.035	0.5 ± 0.006	0.525 ± 0.005	0.528 ± 0.049	0.505 ± 0.011
pnet	10	2.0	0.1	3	0.532 ± 0.053	0.493 ± 0.023	0.551 ± 0.077	0.513 ± 0.057	0.472 ± 0.013	0.525 ± 0.085	0.297 ± 0.303	0.277 ± 0.316	0.312 ± 0.285	0.5 ± 0.042	0.496 ± 0.012	0.5 ± 0.069	0.499 ± 0.04	0.502 ± 0.013	0.505 ± 0.079
pnet	10	2.0	0.2	3	0.575 ± 0.002	0.575 ± 0.001	0.593 ± 0.019	0.57 ± 0.002	0.546 ± 0.002	0.562 ± 0.002	0.507 ± 0.134	0.511 ± 0.126	0.527 ± 0.099	0.551 ± 0.024	0.551 ± 0.018	0.561 ± 0.03	0.551 ± 0.022	0.551 ± 0.03	0.561 ± 0.04
pnet	10	2.0	0.5	3	0.559 ± 0.002	0.498 ± 0.001	0.573 ± 0.014	0.589 ± 0.001	0.51 ± 0.001	0.624 ± 0.006	0.614 ± 0.002	0.57 ± 0.007	0.636 ± 0.023	0.588 ± 0.003	0.546 ± 0.013	0.607 ± 0.017	0.588 ± 0.003	0.543 ± 0.013	0.604 ± 0.016
pnet	10	10.0	0.001	3	0.524 ± 0.002	0.483 ± 0.007	0.491 ± 0.02	0.513 ± 0.002	0.47 ± 0.009	0.485 ± 0.018	0.609 ± 0.023	0.551 ± 0.041	0.553 ± 0.036	0.514 ± 0.001	0.468 ± 0.021	0.486 ± 0.017	0.516 ± 0.001	0.461 ± 0.019	0.481 ± 0.016
pnet	10	10.0	0.01	3	0.602 ± 0.002	0.484 ± 0.007	0.564 ± 0.016	0.552 ± 0.001	0.479 ± 0.011	0.522 ± 0.014	0.193 ± 0.016	0.071 ± 0.047	0.122 ± 0.0	0.548 ± 0.002	0.505 ± 0.007	0.533 ± 0.0	0.545 ± 0.002	0.521 ± 0.006	0.547 ± 0.0
pnet	10	10.0	0.05	3	0.711 ± 0.003	0.669 ± 0.012	0.71 ± 0.009	0.65 ± 0.006	0.659 ± 0.013	0.636 ± 0.012	0.481 ± 0.0	0.567 ± 0.0	0.523 ± 0.0	0.644 ± 0.0	0.667 ± 0.0	0.664 ± 0.0	0.642 ± 0.0	0.674 ± 0.0	0.674 ± 0.0
pnet	10	10.0	0.1	3	0.748 ± 0.003	0.699 ± 0.001	0.664 ± 0.011	0.714 ± 0.002	0.709 ± 0.001	0.661 ± 0.014	0.653 ± 0.0	0.648 ± 0.0	0.583 ± 0.0	0.717 ± 0.0	0.713 ± 0.0	0.677 ± 0.0	0.715 ± 0.0	0.719 ± 0.0	0.684 ± 0.0
pnet	10	10.0	0.2	3	0.747 ± 0.003	0.695 ± 0.001	0.72 ± 0.013	0.762 ± 0.002	0.709 ± 0.005	0.747 ± 0.006	0.751 ± 0.0	0.709 ± 0.0	0.736 ± 0.0	0.759 ± 0.0	0.739 ± 0.0	0.756 ± 0.0	0.759 ± 0.0	0.742 ± 0.0	0.758 ± 0.0
pnet	10	10.0	0.5	3	0.656 ± 0.001	0.533 ± 0.003	0.639 ± 0.016	0.713 ± 0.0	0.589 ± 0.003	0.719 ± 0.007	0.76 ± 0.0	0.692 ± 0.0	0.768 ± 0.0	0.709 ± 0.0	0.637 ± 0.0	0.733 ± 0.0	0.71 ± 0.0	0.629 ± 0.0	0.726 ± 0.0
pnet	10	30.0	0.001	3	0.541 ± 0.002	0.554 ± 0.015	0.511 ± 0.01	0.523 ± 0.001	0.519 ± 0.002	0.49 ± 0.006	0.41 ± 0.309	0.439 ± 0.246	0.375 ± 0.297	0.513 ± 0.01	0.521 ± 0.014	0.497 ± 0.013	0.513 ± 0.012	0.521 ± 0.028	0.498 ± 0.026
pnet	10	30.0	0.01	3	0.675 ± 0.002	0.654 ± 0.003	0.68 ± 0.009	0.616 ± 0.002	0.577 ± 0.003	0.6 ± 0.011	0.371 ± 0.0	0.377 ± 0.0	0.386 ± 0.0	0.61 ± 0.0	0.616 ± 0.0	0.62 ± 0.0	0.607 ± 0.0	0.629 ± 0.0	0.632 ± 0.0
pnet	10	30.0	0.05	3	0.81 ± 0.005	0.761 ± 0.001	0.901 ± 0.002	0.766 ± 0.001	0.754 ± 0.002	0.857 ± 0.002	0.722 ± 0.0	0.712 ± 0.0	0.867 ± 0.0	0.772 ± 0.0	0.759 ± 0.0	0.881 ± 0.0	0.771 ± 0.0	0.764 ± 0.0	0.884 ± 0.0
pnet	10	30.0	0.1	3	0.833 ± 0.002	0.779 ± 0.004	0.874 ± 0.028	0.837 ± 0.002	0.781 ± 0.0	0.881 ± 0.007	0.824 ± 0.0	0.775 ± 0.0	0.854 ± 0.0	0.836 ± 0.0	0.795 ± 0.0	0.862 ± 0.0	0.835 ± 0.0	0.798 ± 0.0	0.863 ± 0.0
pnet	10	30.0	0.2	3	0.789 ± 0.0	0.826 ± 0.01	0.81 ± 0.004	0.839 ± 0.001	0.864 ± 0.01	0.83 ± 0.002	0.85 ± 0.0	0.854 ± 0.0	0.816 ± 0.0	0.842 ± 0.0	0.863 ± 0.0	0.812 ± 0.0	0.842 ± 0.0	0.865 ± 0.0	0.811 ± 0.0
pnet	10	30.0	0.5	3	0.657 ± 0.005	0.625 ± 0.002	0.644 ± 0.013	0.736 ± 0.001	0.706 ± 0.002	0.745 ± 0.004	0.781 ± 0.0	0.784 ± 0.0	0.804 ± 0.0	0.724 ± 0.0	0.759 ± 0.0	0.775 ± 0.0	0.726 ± 0.0	0.753 ± 0.0	0.768 ± 0.0
pnet	100	1.0	0.001	3	0.61 ± 0.007	0.547 ± 0.019	0.508 ± 0.024	0.6 ± 0.004	0.529 ± 0.028	0.493 ± 0.014	0.66 ± 0.009	0.668 ± 0.022	0.616 ± 0.038	0.542 ± 0.021	0.543 ± 0.006	0.488 ± 0.012	0.542 ± 0.021	0.547 ± 0.006	0.484 ± 0.011
pnet	100	1.0	0.01	3	0.602 ± 0.005	0.531 ± 0.029	0.531 ± 0.032	0.592 ± 0.005	0.53 ± 0.04	0.53 ± 0.03	0.64 ± 0.013	0.626 ± 0.062	0.601 ± 0.022	0.543 ± 0.017	0.529 ± 0.033	0.498 ± 0.01	0.542 ± 0.017	0.532 ± 0.034	0.495 ± 0.011
pnet	100	1.0	0.05	3	0.616 ± 0.014	0.546 ± 0.032	0.504 ± 0.008	0.606 ± 0.005	0.521 ± 0.016	0.499 ± 0.016	0.289 ± 0.318	0.247 ± 0.356	0.23 ± 0.334	0.531 ± 0.017	0.519 ± 0.029	0.499 ± 0.001	0.531 ± 0.017	0.517 ± 0.034	0.502 ± 0.006
pnet	100	1.0	0.1	3	0.614 ± 0.007	0.588 ± 0.034	0.485 ± 0.022	0.601 ± 0.005	0.565 ± 0.016	0.46 ± 0.015	0.663 ± 0.01	0.659 ± 0.02	0.632 ± 0.037	0.522 ± 0.025	0.508 ± 0.018	0.485 ± 0.013	0.522 ± 0.025	0.513 ± 0.017	0.481 ± 0.012
pnet	100	1.0	0.2	3	0.627 ± 0.009	0.538 ± 0.013	0.486 ± 0.009	0.612 ± 0.004	0.532 ± 0.002	0.445 ± 0.009	0.659 ± 0.003	0.657 ± 0.035	0.607 ± 0.02	0.554 ± 0.007	0.543 ± 0.034	0.491 ± 0.016	0.554 ± 0.007	0.547 ± 0.034	0.488 ± 0.016
pnet	100	1.0	0.5	3	0.592 ± 0.019	0.553 ± 0.007	0.517 ± 0.007	0.584 ± 0.008	0.545 ± 0.018	0.478 ± 0.014	0.61 ± 0.079	0.601 ± 0.111	0.554 ± 0.075	0.551 ± 0.008	0.545 ± 0.021	0.476 ± 0.002	0.551 ± 0.008	0.547 ± 0.023	0.474 ± 0.0
pnet	100	1.1	0.001	3	0.61 ± 0.005	0.511 ± 0.007	0.516 ± 0.04	0.598 ± 0.005	0.505 ± 0.009	0.51 ± 0.036	0.663 ± 0.006	0.663 ± 0.003	0.625 ± 0.014	0.55 ± 0.003	0.543 ± 0.007	0.498 ± 0.011	0.549 ± 0.003	0.547 ± 0.006	0.495 ± 0.011
pnet	100	1.1	0.01	3	0.607 ± 0.008	0.568 ± 0.032	0.512 ± 0.017	0.6 ± 0.008	0.538 ± 0.04	0.507 ± 0.019	0.475 ± 0.33	0.478 ± 0.34	0.47 ± 0.274	0.535 ± 0.017	0.542 ± 0.018	0.506 ± 0.027	0.535 ± 0.016	0.543 ± 0.023	0.505 ± 0.032
pnet	100	1.1	0.05	3	0.61 ± 0.011	0.545 ± 0.043	0.52 ± 0.027	0.598 ± 0.008	0.535 ± 0.019	0.514 ± 0.029	0.337 ± 0.276	0.276 ± 0.348	0.283 ± 0.291	0.542 ± 0.006	0.523 ± 0.041	0.503 ± 0.007	0.542 ± 0.005	0.521 ± 0.045	0.505 ± 0.011
pnet	100	1.1	0.1	3	0.597 ± 0.014	0.563 ± 0.021	0.52 ± 0.026	0.595 ± 0.011	0.532 ± 0.02	0.515 ± 0.023	0.482 ± 0.301	0.49 ± 0.286	0.452 ± 0.294	0.537 ± 0.011	0.535 ± 0.001	0.499 ± 0.011	0.537 ± 0.01	0.536 ± 0.006	0.498 ± 0.012
pnet	100	1.1	0.2	3	0.5 ± 0.089	0.499 ± 0.007	0.541 ± 0.047	0.481 ± 0.093	0.456 ± 0.042	0.537 ± 0.045	0.211 ± 0.365	0.21 ± 0.364	0.221 ± 0.348	0.513 ± 0.025	0.512 ± 0.021	0.513 ± 0.015	0.513 ± 0.024	0.509 ± 0.026	0.516 ± 0.011
pnet	100	1.1	0.5	3	0.61 ± 0.004	0.564 ± 0.011	0.472 ± 0.003	0.598 ± 0.005	0.58 ± 0.01	0.491 ± 0.008	0.456 ± 0.346	0.458 ± 0.397	0.423 ± 0.366	0.512 ± 0.004	0.53 ± 0.026	0.486 ± 0.006	0.512 ± 0.004	0.532 ± 0.032	0.484 ± 0.011
pnet	100	2.0	0.001	3	0.619 ± 0.004	0.509 ± 0.037	0.525 ± 0.038	0.608 ± 0.003	0.519 ± 0.037	0.525 ± 0.028	0.658 ± 0.012	0.641 ± 0.037	0.624 ± 0.02	0.552 ± 0.002	0.525 ± 0.029	0.505 ± 0.016	0.552 ± 0.002	0.528 ± 0.03	0.502 ± 0.016
pnet	100	2.0	0.01	3	0.601 ± 0.02	0.538 ± 0.066	0.503 ± 0.014	0.591 ± 0.02	0.527 ± 0.04	0.499 ± 0.025	0.464 ± 0.349	0.444 ± 0.385	0.43 ± 0.337	0.544 ± 0.026	0.531 ± 0.029	0.499 ± 0.011	0.544 ± 0.025	0.532 ± 0.034	0.498 ± 0.012
pnet	100	2.0	0.05	3	0.598 ± 0.007	0.611 ± 0.003	0.519 ± 0.028	0.596 ± 0.007	0.596 ± 0.004	0.517 ± 0.037	0.502 ± 0.276	0.544 ± 0.193	0.473 ± 0.285	0.534 ± 0.026	0.542 ± 0.039	0.503 ± 0.005	0.534 ± 0.026	0.543 ± 0.034	0.502 ± 0.006
pnet	100	2.0	0.1	3	0.559 ± 0.063	0.547 ± 0.043	0.566 ± 0.045	0.553 ± 0.07	0.478 ± 0.003	0.529 ± 0.072	0.333 ± 0.328	0.308 ± 0.32	0.319 ± 0.315	0.534 ± 0.032	0.5 ± 0.002	0.528 ± 0.033	0.534 ± 0.032	0.498 ± 0.006	0.53 ± 0.034
pnet	100	2.0	0.2	3	0.613 ± 0.003	0.687 ± 0.031	0.594 ± 0.011	0.615 ± 0.003	0.683 ± 0.014	0.58 ± 0.013	0.431 ± 0.002	0.597 ± 0.0	0.369 ± 0.025	0.561 ± 0.001	0.653 ± 0.0	0.565 ± 0.011	0.562 ± 0.001	0.652 ± 0.0	0.568 ± 0.011
pnet	100	2.0	0.5	3	0.633 ± 0.014	0.536 ± 0.028	0.575 ± 0.017	0.636 ± 0.008	0.546 ± 0.015	0.6 ± 0.007	0.62 ± 0.003	0.581 ± 0.007	0.618 ± 0.008	0.591 ± 0.002	0.546 ± 0.013	0.577 ± 0.006	0.591 ± 0.002	0.547 ± 0.013	0.575 ± 0.006
pnet	100	10.0	0.001	3	0.614 ± 0.011	0.551 ± 0.021	0.524 ± 0.018	0.601 ± 0.009	0.538 ± 0.013	0.519 ± 0.014	0.665 ± 0.005	0.672 ± 0.009	0.655 ± 0.013	0.52 ± 0.022	0.519 ± 0.014	0.51 ± 0.01	0.52 ± 0.022	0.524 ± 0.013	0.505 ± 0.011
pnet	100	10.0	0.01	3	0.652 ± 0.003	0.543 ± 0.04	0.658 ± 0.006	0.629 ± 0.006	0.518 ± 0.03	0.595 ± 0.007	0.231 ± 0.072	0.121 ± 0.001	0.364 ± 0.022	0.557 ± 0.014	0.514 ± 0.007	0.593 ± 0.022	0.557 ± 0.014	0.509 ± 0.006	0.596 ± 0.022
pnet	100	10.0	0.05	3	0.736 ± 0.004	0.77 ± 0.009	0.694 ± 0.018	0.692 ± 0.003	0.688 ± 0.013	0.62 ± 0.03	0.562 ± 0.101	0.572 ± 0.096	0.484 ± 0.146	0.613 ± 0.064	0.626 ± 0.07	0.578 ± 0.068	0.613 ± 0.065	0.625 ± 0.065	0.579 ± 0.073
pnet	100	10.0	0.1	3	0.77 ± 0.007	0.8 ± 0.024	0.719 ± 0.003	0.76 ± 0.007	0.739 ± 0.017	0.683 ± 0.012	0.645 ± 0.0	0.711 ± 0.0	0.583 ± 0.0	0.711 ± 0.0	0.755 ± 0.0	0.682 ± 0.0	0.711 ± 0.0	0.753 ± 0.0	0.684 ± 0.0
pnet	100	10.0	0.2	3	0.762 ± 0.018	0.706 ± 0.007	0.81 ± 0.01	0.776 ± 0.01	0.746 ± 0.007	0.81 ± 0.009	0.748 ± 0.0	0.721 ± 0.0	0.756 ± 0.0	0.756 ± 0.0	0.731 ± 0.0	0.788 ± 0.0	0.756 ± 0.0	0.73 ± 0.0	0.789 ± 0.0
pnet	100	10.0	0.5	3	0.729 ± 0.023	0.627 ± 0.062	0.668 ± 0.012	0.757 ± 0.015	0.66 ± 0.028	0.714 ± 0.006	0.759 ± 0.0	0.734 ± 0.0	0.737 ± 0.0	0.71 ± 0.0	0.672 ± 0.0	0.686 ± 0.0	0.71 ± 0.0	0.674 ± 0.0	0.684 ± 0.0
pnet	100	30.0	0.001	3	0.621 ± 0.007	0.567 ± 0.033	0.526 ± 0.021	0.614 ± 0.005	0.541 ± 0.027	0.513 ± 0.017	0.663 ± 0.006	0.657 ± 0.023	0.624 ± 0.029	0.542 ± 0.025	0.532 ± 0.006	0.495 ± 0.007	0.542 ± 0.026	0.536 ± 0.006	0.491 ± 0.006
pnet	100	30.0	0.01	3	0.725 ± 0.009	0.693 ± 0.008	0.655 ± 0.006	0.681 ± 0.012	0.626 ± 0.005	0.612 ± 0.012	0.399 ± 0.01	0.361 ± 0.004	0.277 ± 0.016	0.62 ± 0.004	0.607 ± 0.007	0.575 ± 0.01	0.62 ± 0.004	0.603 ± 0.006	0.579 ± 0.011
pnet	100	30.0	0.05	3	0.833 ± 0.005	0.839 ± 0.013	0.789 ± 0.017	0.803 ± 0.007	0.787 ± 0.014	0.8 ± 0.009	0.728 ± 0.0	0.757 ± 0.0	0.78 ± 0.0	0.776 ± 0.0	0.8 ± 0.0	0.809 ± 0.0	0.776 ± 0.0	0.798 ± 0.0	0.811 ± 0.0
pnet	100	30.0	0.1	3	0.862 ± 0.002	0.895 ± 0.002	0.765 ± 0.009	0.859 ± 0.004	0.874 ± 0.008	0.78 ± 0.013	0.827 ± 0.0	0.86 ± 0.0	0.753 ± 0.0	0.838 ± 0.0	0.866 ± 0.0	0.778 ± 0.0	0.838 ± 0.0	0.865 ± 0.0	0.779 ± 0.0
pnet	100	30.0	0.2	3	0.837 ± 0.007	0.882 ± 0.006	0.772 ± 0.012	0.858 ± 0.002	0.899 ± 0.001	0.846 ± 0.003	0.838 ± 0.0	0.903 ± 0.0	0.869 ± 0.0	0.831 ± 0.0	0.898 ± 0.0	0.864 ± 0.0	0.831 ± 0.0	0.899 ± 0.0	0.863 ± 0.0
pnet	100	30.0	0.5	3	0.73 ± 0.012	0.652 ± 0.034	0.711 ± 0.018	0.779 ± 0.008	0.713 ± 0.02	0.765 ± 0.011	0.783 ± 0.0	0.769 ± 0.0	0.8 ± 0.0	0.733 ± 0.0	0.693 ± 0.0	0.77 ± 0.0	0.733 ± 0.0	0.697 ± 0.0	0.768 ± 0.0
rf	10	1.0	0.001	3	0.625 ± 0.002	0.439 ± 0.009	0.506 ± 0.025	0.629 ± 0.011	0.454 ± 0.012	0.523 ± 0.017	0.616 ± 0.02	0.531 ± 0.019	0.534 ± 0.039	0.591 ± 0.002	0.494 ± 0.028	0.521 ± 0.023	0.592 ± 0.003	0.491 ± 0.028	0.519 ± 0.022
rf	10	1.0	0.01	3	0.62 ± 0.003	0.443 ± 0.014	0.499 ± 0.016	0.625 ± 0.004	0.457 ± 0.019	0.525 ± 0.026	0.61 ± 0.012	0.539 ± 0.002	0.53 ± 0.03	0.582 ± 0.003	0.516 ± 0.006	0.527 ± 0.037	0.582 ± 0.003	0.513 ± 0.006	0.526 ± 0.038
rf	10	1.0	0.05	3	0.617 ± 0.007	0.436 ± 0.015	0.505 ± 0.025	0.619 ± 0.004	0.432 ± 0.005	0.522 ± 0.025	0.587 ± 0.02	0.509 ± 0.003	0.515 ± 0.053	0.578 ± 0.005	0.489 ± 0.026	0.533 ± 0.035	0.578 ± 0.005	0.487 ± 0.028	0.533 ± 0.034
rf	10	1.0	0.1	3	0.629 ± 0.003	0.444 ± 0.013	0.522 ± 0.015	0.63 ± 0.003	0.453 ± 0.013	0.549 ± 0.004	0.602 ± 0.011	0.513 ± 0.022	0.535 ± 0.036	0.59 ± 0.005	0.503 ± 0.014	0.544 ± 0.017	0.59 ± 0.005	0.502 ± 0.013	0.544 ± 0.016
rf	10	1.0	0.2	3	0.621 ± 0.005	0.44 ± 0.018	0.497 ± 0.0	0.624 ± 0.001	0.445 ± 0.022	0.522 ± 0.004	0.603 ± 0.017	0.535 ± 0.029	0.537 ± 0.035	0.586 ± 0.01	0.508 ± 0.03	0.554 ± 0.017	0.586 ± 0.01	0.506 ± 0.03	0.554 ± 0.016
rf	10	1.0	0.5	3	0.622 ± 0.008	0.43 ± 0.005	0.506 ± 0.018	0.633 ± 0.004	0.434 ± 0.013	0.531 ± 0.021	0.621 ± 0.009	0.537 ± 0.05	0.557 ± 0.041	0.585 ± 0.01	0.495 ± 0.053	0.552 ± 0.014	0.585 ± 0.01	0.491 ± 0.053	0.551 ± 0.012
rf	10	1.1	0.001	3	0.619 ± 0.005	0.444 ± 0.013	0.527 ± 0.01	0.627 ± 0.007	0.445 ± 0.025	0.544 ± 0.016	0.602 ± 0.014	0.526 ± 0.006	0.542 ± 0.041	0.582 ± 0.014	0.49 ± 0.016	0.554 ± 0.042	0.582 ± 0.014	0.487 ± 0.017	0.554 ± 0.043
rf	10	1.1	0.01	3	0.617 ± 0.007	0.44 ± 0.01	0.517 ± 0.019	0.626 ± 0.004	0.454 ± 0.016	0.531 ± 0.035	0.614 ± 0.009	0.514 ± 0.051	0.532 ± 0.042	0.59 ± 0.009	0.493 ± 0.051	0.514 ± 0.04	0.591 ± 0.009	0.491 ± 0.051	0.512 ± 0.04
rf	10	1.1	0.05	3	0.623 ± 0.001	0.427 ± 0.007	0.506 ± 0.006	0.624 ± 0.001	0.426 ± 0.006	0.527 ± 0.005	0.593 ± 0.006	0.51 ± 0.032	0.507 ± 0.017	0.577 ± 0.003	0.486 ± 0.023	0.529 ± 0.024	0.578 ± 0.003	0.483 ± 0.022	0.53 ± 0.024
rf	10	1.1	0.1	3	0.622 ± 0.009	0.438 ± 0.017	0.51 ± 0.004	0.625 ± 0.001	0.445 ± 0.011	0.537 ± 0.01	0.604 ± 0.005	0.524 ± 0.02	0.507 ± 0.016	0.587 ± 0.006	0.494 ± 0.006	0.529 ± 0.016	0.588 ± 0.006	0.491 ± 0.006	0.53 ± 0.016
rf	10	1.1	0.2	3	0.622 ± 0.004	0.442 ± 0.004	0.508 ± 0.015	0.634 ± 0.006	0.468 ± 0.006	0.521 ± 0.025	0.625 ± 0.015	0.56 ± 0.015	0.534 ± 0.049	0.597 ± 0.005	0.528 ± 0.013	0.521 ± 0.024	0.597 ± 0.005	0.524 ± 0.013	0.519 ± 0.022
rf	10	1.1	0.5	3	0.623 ± 0.004	0.436 ± 0.009	0.505 ± 0.018	0.63 ± 0.003	0.444 ± 0.01	0.535 ± 0.035	0.613 ± 0.01	0.519 ± 0.016	0.485 ± 0.006	0.589 ± 0.009	0.49 ± 0.012	0.501 ± 0.03	0.589 ± 0.009	0.487 ± 0.013	0.502 ± 0.032
rf	10	2.0	0.001	3	0.621 ± 0.01	0.441 ± 0.025	0.517 ± 0.006	0.627 ± 0.005	0.448 ± 0.025	0.536 ± 0.004	0.592 ± 0.015	0.494 ± 0.02	0.516 ± 0.038	0.576 ± 0.001	0.474 ± 0.032	0.533 ± 0.027	0.576 ± 0.001	0.472 ± 0.034	0.533 ± 0.026
rf	10	2.0	0.01	3	0.626 ± 0.006	0.422 ± 0.007	0.514 ± 0.004	0.629 ± 0.004	0.428 ± 0.012	0.542 ± 0.004	0.615 ± 0.004	0.506 ± 0.041	0.539 ± 0.04	0.588 ± 0.004	0.478 ± 0.029	0.534 ± 0.023	0.588 ± 0.004	0.476 ± 0.028	0.533 ± 0.022
rf	10	2.0	0.05	3	0.619 ± 0.009	0.447 ± 0.009	0.507 ± 0.006	0.628 ± 0.003	0.461 ± 0.009	0.531 ± 0.002	0.608 ± 0.024	0.542 ± 0.045	0.535 ± 0.04	0.586 ± 0.009	0.512 ± 0.028	0.547 ± 0.003	0.587 ± 0.009	0.509 ± 0.026	0.547 ± 0.0
rf	10	2.0	0.1	3	0.62 ± 0.004	0.443 ± 0.009	0.52 ± 0.014	0.628 ± 0.008	0.448 ± 0.02	0.547 ± 0.019	0.603 ± 0.016	0.49 ± 0.05	0.515 ± 0.013	0.585 ± 0.017	0.474 ± 0.041	0.529 ± 0.023	0.585 ± 0.017	0.472 ± 0.041	0.53 ± 0.024
rf	10	2.0	0.2	3	0.631 ± 0.004	0.493 ± 0.018	0.573 ± 0.03	0.658 ± 0.004	0.512 ± 0.021	0.58 ± 0.011	0.641 ± 0.006	0.526 ± 0.019	0.558 ± 0.019	0.617 ± 0.007	0.497 ± 0.019	0.581 ± 0.031	0.617 ± 0.007	0.494 ± 0.019	0.582 ± 0.032
rf	10	2.0	0.5	3	0.648 ± 0.006	0.458 ± 0.002	0.571 ± 0.01	0.651 ± 0.004	0.491 ± 0.006	0.634 ± 0.007	0.623 ± 0.002	0.491 ± 0.022	0.613 ± 0.025	0.617 ± 0.004	0.488 ± 0.023	0.595 ± 0.017	0.617 ± 0.004	0.487 ± 0.023	0.593 ± 0.016
rf	10	10.0	0.001	3	0.619 ± 0.007	0.439 ± 0.017	0.523 ± 0.005	0.624 ± 0.001	0.447 ± 0.015	0.552 ± 0.016	0.585 ± 0.016	0.488 ± 0.051	0.51 ± 0.037	0.583 ± 0.004	0.488 ± 0.015	0.545 ± 0.036	0.583 ± 0.004	0.487 ± 0.013	0.547 ± 0.036
rf	10	10.0	0.01	3	0.618 ± 0.004	0.457 ± 0.009	0.522 ± 0.005	0.627 ± 0.005	0.471 ± 0.009	0.543 ± 0.016	0.62 ± 0.005	0.562 ± 0.017	0.554 ± 0.019	0.585 ± 0.009	0.514 ± 0.022	0.539 ± 0.011	0.586 ± 0.009	0.509 ± 0.023	0.537 ± 0.011
rf	10	10.0	0.05	3	0.631 ± 0.02	0.443 ± 0.011	0.514 ± 0.029	0.633 ± 0.018	0.451 ± 0.005	0.536 ± 0.024	0.584 ± 0.026	0.499 ± 0.047	0.484 ± 0.048	0.579 ± 0.01	0.492 ± 0.04	0.514 ± 0.038	0.579 ± 0.01	0.491 ± 0.039	0.516 ± 0.038
rf	10	10.0	0.1	3	0.797 ± 0.001	0.687 ± 0.017	0.698 ± 0.009	0.785 ± 0.004	0.665 ± 0.007	0.673 ± 0.008	0.663 ± 0.002	0.645 ± 0.014	0.578 ± 0.005	0.72 ± 0.002	0.706 ± 0.013	0.67 ± 0.006	0.719 ± 0.002	0.712 ± 0.013	0.677 ± 0.006
rf	10	10.0	0.2	3	0.789 ± 0.001	0.698 ± 0.008	0.747 ± 0.014	0.81 ± 0.002	0.733 ± 0.006	0.768 ± 0.007	0.751 ± 0.0	0.709 ± 0.0	0.736 ± 0.0	0.759 ± 0.0	0.739 ± 0.0	0.756 ± 0.0	0.759 ± 0.0	0.742 ± 0.0	0.758 ± 0.0
rf	10	10.0	0.5	3	0.739 ± 0.001	0.512 ± 0.01	0.643 ± 0.012	0.774 ± 0.002	0.582 ± 0.006	0.744 ± 0.007	0.757 ± 0.002	0.669 ± 0.01	0.76 ± 0.023	0.711 ± 0.003	0.617 ± 0.007	0.732 ± 0.022	0.712 ± 0.003	0.61 ± 0.006	0.726 ± 0.021
rf	10	30.0	0.001	3	0.623 ± 0.005	0.436 ± 0.01	0.493 ± 0.011	0.623 ± 0.004	0.448 ± 0.016	0.512 ± 0.013	0.611 ± 0.01	0.532 ± 0.046	0.511 ± 0.034	0.584 ± 0.005	0.491 ± 0.043	0.506 ± 0.019	0.585 ± 0.005	0.487 ± 0.043	0.505 ± 0.018
rf	10	30.0	0.01	3	0.622 ± 0.003	0.432 ± 0.005	0.512 ± 0.009	0.623 ± 0.004	0.439 ± 0.014	0.539 ± 0.008	0.591 ± 0.002	0.52 ± 0.017	0.525 ± 0.024	0.577 ± 0.007	0.504 ± 0.017	0.543 ± 0.013	0.577 ± 0.007	0.502 ± 0.017	0.544 ± 0.012
rf	10	30.0	0.05	3	0.857 ± 0.004	0.761 ± 0.011	0.929 ± 0.012	0.827 ± 0.002	0.72 ± 0.005	0.899 ± 0.014	0.726 ± 0.005	0.706 ± 0.011	0.864 ± 0.006	0.774 ± 0.002	0.752 ± 0.013	0.878 ± 0.006	0.773 ± 0.002	0.757 ± 0.013	0.881 ± 0.006
rf	10	30.0	0.1	3	0.877 ± 0.003	0.727 ± 0.007	0.838 ± 0.014	0.87 ± 0.004	0.796 ± 0.005	0.866 ± 0.005	0.824 ± 0.0	0.775 ± 0.0	0.854 ± 0.0	0.836 ± 0.0	0.795 ± 0.0	0.862 ± 0.0	0.835 ± 0.0	0.798 ± 0.0	0.863 ± 0.0
rf	10	30.0	0.2	3	0.84 ± 0.003	0.81 ± 0.022	0.754 ± 0.018	0.872 ± 0.002	0.85 ± 0.003	0.81 ± 0.013	0.85 ± 0.0	0.854 ± 0.0	0.816 ± 0.0	0.842 ± 0.0	0.863 ± 0.0	0.812 ± 0.0	0.842 ± 0.0	0.865 ± 0.0	0.811 ± 0.0
rf	10	30.0	0.5	3	0.783 ± 0.013	0.686 ± 0.046	0.72 ± 0.013	0.809 ± 0.006	0.753 ± 0.02	0.803 ± 0.008	0.783 ± 0.003	0.754 ± 0.022	0.789 ± 0.013	0.734 ± 0.005	0.731 ± 0.018	0.763 ± 0.011	0.735 ± 0.005	0.727 ± 0.017	0.758 ± 0.011
rf	100	1.0	0.001	3	0.615 ± 0.011	0.588 ± 0.016	0.508 ± 0.009	0.616 ± 0.006	0.555 ± 0.018	0.516 ± 0.02	0.582 ± 0.021	0.558 ± 0.024	0.499 ± 0.039	0.585 ± 0.01	0.562 ± 0.023	0.512 ± 0.021	0.585 ± 0.01	0.562 ± 0.022	0.512 ± 0.022
rf	100	1.0	0.01	3	0.618 ± 0.016	0.583 ± 0.006	0.533 ± 0.046	0.624 ± 0.001	0.554 ± 0.008	0.534 ± 0.038	0.582 ± 0.019	0.568 ± 0.049	0.54 ± 0.048	0.589 ± 0.006	0.573 ± 0.052	0.554 ± 0.022	0.589 ± 0.006	0.573 ± 0.051	0.554 ± 0.022
rf	100	1.0	0.05	3	0.619 ± 0.014	0.561 ± 0.023	0.507 ± 0.011	0.619 ± 0.002	0.524 ± 0.034	0.519 ± 0.025	0.599 ± 0.006	0.544 ± 0.038	0.53 ± 0.021	0.586 ± 0.011	0.52 ± 0.013	0.54 ± 0.016	0.586 ± 0.011	0.521 ± 0.013	0.54 ± 0.016
rf	100	1.0	0.1	3	0.618 ± 0.006	0.584 ± 0.016	0.507 ± 0.025	0.619 ± 0.001	0.563 ± 0.011	0.502 ± 0.011	0.574 ± 0.011	0.575 ± 0.0	0.526 ± 0.023	0.59 ± 0.004	0.573 ± 0.02	0.54 ± 0.006	0.59 ± 0.004	0.573 ± 0.019	0.54 ± 0.006
rf	100	1.0	0.2	3	0.618 ± 0.017	0.558 ± 0.016	0.521 ± 0.02	0.614 ± 0.012	0.528 ± 0.015	0.533 ± 0.004	0.581 ± 0.006	0.556 ± 0.006	0.533 ± 0.035	0.579 ± 0.012	0.539 ± 0.023	0.54 ± 0.016	0.579 ± 0.012	0.539 ± 0.022	0.54 ± 0.016
rf	100	1.0	0.5	3	0.613 ± 0.013	0.584 ± 0.005	0.522 ± 0.006	0.623 ± 0.013	0.558 ± 0.028	0.529 ± 0.004	0.578 ± 0.007	0.555 ± 0.036	0.532 ± 0.027	0.58 ± 0.007	0.551 ± 0.022	0.551 ± 0.016	0.58 ± 0.007	0.551 ± 0.022	0.551 ± 0.016
rf	100	1.1	0.001	3	0.629 ± 0.006	0.575 ± 0.025	0.515 ± 0.021	0.619 ± 0.009	0.522 ± 0.017	0.516 ± 0.009	0.575 ± 0.014	0.504 ± 0.046	0.496 ± 0.02	0.574 ± 0.005	0.502 ± 0.034	0.502 ± 0.022	0.574 ± 0.005	0.502 ± 0.034	0.502 ± 0.022
rf	100	1.1	0.01	3	0.619 ± 0.012	0.583 ± 0.011	0.506 ± 0.015	0.618 ± 0.011	0.536 ± 0.001	0.51 ± 0.014	0.578 ± 0.027	0.555 ± 0.01	0.491 ± 0.095	0.586 ± 0.009	0.551 ± 0.031	0.515 ± 0.049	0.586 ± 0.009	0.551 ± 0.03	0.516 ± 0.048
rf	100	1.1	0.05	3	0.612 ± 0.012	0.576 ± 0.013	0.54 ± 0.022	0.62 ± 0.012	0.542 ± 0.017	0.555 ± 0.018	0.581 ± 0.015	0.543 ± 0.029	0.524 ± 0.018	0.585 ± 0.006	0.539 ± 0.052	0.547 ± 0.036	0.585 ± 0.006	0.539 ± 0.051	0.547 ± 0.036
rf	100	1.1	0.1	3	0.618 ± 0.008	0.576 ± 0.029	0.533 ± 0.025	0.623 ± 0.006	0.541 ± 0.026	0.525 ± 0.015	0.575 ± 0.016	0.556 ± 0.063	0.529 ± 0.042	0.583 ± 0.016	0.554 ± 0.05	0.533 ± 0.037	0.583 ± 0.016	0.554 ± 0.051	0.533 ± 0.037
rf	100	1.1	0.2	3	0.611 ± 0.018	0.567 ± 0.037	0.501 ± 0.012	0.618 ± 0.005	0.531 ± 0.035	0.511 ± 0.033	0.572 ± 0.014	0.501 ± 0.051	0.469 ± 0.069	0.586 ± 0.01	0.525 ± 0.042	0.512 ± 0.034	0.586 ± 0.01	0.524 ± 0.043	0.512 ± 0.034
rf	100	1.1	0.5	3	0.619 ± 0.005	0.61 ± 0.048	0.499 ± 0.026	0.619 ± 0.005	0.574 ± 0.044	0.483 ± 0.029	0.591 ± 0.019	0.575 ± 0.04	0.505 ± 0.037	0.582 ± 0.017	0.565 ± 0.017	0.495 ± 0.01	0.582 ± 0.017	0.566 ± 0.017	0.495 ± 0.011
rf	100	2.0	0.001	3	0.614 ± 0.016	0.558 ± 0.025	0.513 ± 0.021	0.618 ± 0.013	0.535 ± 0.013	0.519 ± 0.008	0.591 ± 0.008	0.56 ± 0.045	0.519 ± 0.032	0.593 ± 0.002	0.558 ± 0.047	0.536 ± 0.036	0.593 ± 0.002	0.558 ± 0.047	0.537 ± 0.036
rf	100	2.0	0.01	3	0.615 ± 0.015	0.587 ± 0.009	0.523 ± 0.033	0.616 ± 0.001	0.568 ± 0.027	0.525 ± 0.014	0.604 ± 0.003	0.575 ± 0.035	0.554 ± 0.005	0.58 ± 0.002	0.538 ± 0.041	0.537 ± 0.027	0.58 ± 0.002	0.539 ± 0.041	0.537 ± 0.028
rf	100	2.0	0.05	3	0.608 ± 0.01	0.584 ± 0.004	0.513 ± 0.012	0.617 ± 0.004	0.562 ± 0.02	0.521 ± 0.016	0.588 ± 0.012	0.592 ± 0.01	0.533 ± 0.031	0.58 ± 0.009	0.576 ± 0.027	0.54 ± 0.026	0.58 ± 0.009	0.577 ± 0.026	0.54 ± 0.026
rf	100	2.0	0.1	3	0.613 ± 0.016	0.578 ± 0.025	0.499 ± 0.014	0.615 ± 0.011	0.554 ± 0.023	0.509 ± 0.004	0.591 ± 0.02	0.57 ± 0.023	0.513 ± 0.036	0.585 ± 0.007	0.558 ± 0.057	0.516 ± 0.011	0.585 ± 0.007	0.558 ± 0.057	0.516 ± 0.011
rf	100	2.0	0.2	3	0.615 ± 0.004	0.685 ± 0.029	0.542 ± 0.031	0.629 ± 0.005	0.629 ± 0.024	0.55 ± 0.036	0.605 ± 0.006	0.597 ± 0.005	0.556 ± 0.046	0.594 ± 0.003	0.549 ± 0.0	0.548 ± 0.037	0.594 ± 0.003	0.551 ± 0.0	0.547 ± 0.036
rf	100	2.0	0.5	3	0.634 ± 0.009	0.555 ± 0.004	0.581 ± 0.013	0.652 ± 0.005	0.566 ± 0.014	0.594 ± 0.001	0.627 ± 0.013	0.578 ± 0.043	0.591 ± 0.022	0.604 ± 0.005	0.554 ± 0.023	0.569 ± 0.018	0.604 ± 0.005	0.554 ± 0.023	0.568 ± 0.018
rf	100	10.0	0.001	3	0.609 ± 0.002	0.547 ± 0.026	0.525 ± 0.03	0.618 ± 0.004	0.516 ± 0.044	0.544 ± 0.033	0.571 ± 0.014	0.511 ± 0.056	0.539 ± 0.066	0.582 ± 0.007	0.536 ± 0.045	0.561 ± 0.063	0.582 ± 0.007	0.536 ± 0.045	0.561 ± 0.063
rf	100	10.0	0.01	3	0.616 ± 0.012	0.577 ± 0.014	0.52 ± 0.007	0.62 ± 0.012	0.549 ± 0.03	0.525 ± 0.006	0.589 ± 0.025	0.552 ± 0.051	0.535 ± 0.03	0.584 ± 0.005	0.539 ± 0.001	0.544 ± 0.007	0.584 ± 0.005	0.539 ± 0.0	0.544 ± 0.006
rf	100	10.0	0.05	3	0.725 ± 0.032	0.737 ± 0.039	0.626 ± 0.077	0.71 ± 0.033	0.661 ± 0.034	0.616 ± 0.047	0.635 ± 0.029	0.595 ± 0.022	0.526 ± 0.068	0.653 ± 0.028	0.623 ± 0.037	0.571 ± 0.027	0.653 ± 0.028	0.622 ± 0.036	0.572 ± 0.026
rf	100	10.0	0.1	3	0.778 ± 0.003	0.78 ± 0.012	0.698 ± 0.025	0.774 ± 0.001	0.764 ± 0.01	0.663 ± 0.021	0.664 ± 0.023	0.712 ± 0.003	0.579 ± 0.004	0.717 ± 0.005	0.751 ± 0.007	0.671 ± 0.01	0.717 ± 0.005	0.749 ± 0.006	0.674 ± 0.011
rf	100	10.0	0.2	3	0.791 ± 0.008	0.711 ± 0.022	0.808 ± 0.024	0.795 ± 0.006	0.724 ± 0.009	0.779 ± 0.009	0.746 ± 0.003	0.713 ± 0.013	0.751 ± 0.009	0.756 ± 0.001	0.723 ± 0.013	0.785 ± 0.006	0.756 ± 0.001	0.723 ± 0.013	0.786 ± 0.006
rf	100	10.0	0.5	3	0.72 ± 0.007	0.65 ± 0.017	0.647 ± 0.048	0.762 ± 0.016	0.692 ± 0.015	0.68 ± 0.055	0.723 ± 0.039	0.683 ± 0.015	0.653 ± 0.09	0.703 ± 0.019	0.651 ± 0.04	0.639 ± 0.065	0.703 ± 0.019	0.652 ± 0.039	0.639 ± 0.064
rf	100	30.0	0.001	3	0.614 ± 0.004	0.576 ± 0.021	0.546 ± 0.018	0.623 ± 0.001	0.543 ± 0.013	0.548 ± 0.002	0.574 ± 0.012	0.564 ± 0.027	0.507 ± 0.038	0.589 ± 0.001	0.577 ± 0.043	0.529 ± 0.034	0.589 ± 0.001	0.577 ± 0.043	0.53 ± 0.034
rf	100	30.0	0.01	3	0.617 ± 0.008	0.592 ± 0.022	0.509 ± 0.015	0.623 ± 0.007	0.56 ± 0.007	0.512 ± 0.008	0.581 ± 0.015	0.566 ± 0.036	0.509 ± 0.04	0.584 ± 0.015	0.558 ± 0.033	0.512 ± 0.037	0.584 ± 0.015	0.558 ± 0.032	0.512 ± 0.037
rf	100	30.0	0.05	3	0.856 ± 0.002	0.866 ± 0.009	0.845 ± 0.015	0.829 ± 0.002	0.816 ± 0.008	0.801 ± 0.007	0.734 ± 0.006	0.751 ± 0.009	0.76 ± 0.035	0.773 ± 0.006	0.788 ± 0.02	0.785 ± 0.042	0.773 ± 0.006	0.787 ± 0.019	0.786 ± 0.043
rf	100	30.0	0.1	3	0.871 ± 0.01	0.841 ± 0.008	0.782 ± 0.036	0.88 ± 0.002	0.843 ± 0.002	0.791 ± 0.028	0.825 ± 0.003	0.856 ± 0.008	0.753 ± 0.0	0.837 ± 0.002	0.862 ± 0.006	0.778 ± 0.0	0.837 ± 0.002	0.861 ± 0.006	0.779 ± 0.0
rf	100	30.0	0.2	3	0.845 ± 0.005	0.868 ± 0.01	0.866 ± 0.021	0.869 ± 0.006	0.889 ± 0.007	0.882 ± 0.004	0.838 ± 0.0	0.903 ± 0.0	0.869 ± 0.0	0.831 ± 0.0	0.898 ± 0.0	0.864 ± 0.0	0.831 ± 0.0	0.899 ± 0.0	0.863 ± 0.0
rf	100	30.0	0.5	3	0.758 ± 0.006	0.698 ± 0.032	0.73 ± 0.021	0.793 ± 0.003	0.722 ± 0.014	0.791 ± 0.015	0.744 ± 0.014	0.694 ± 0.025	0.724 ± 0.043	0.723 ± 0.005	0.639 ± 0.019	0.733 ± 0.023	0.722 ± 0.005	0.64 ± 0.019	0.733 ± 0.022
