## Supplemental Table 4 for "Simulation and empirical evaluation of biologically-informed neural network performance"

model_type	n_features	odds_ratio	control_frequency	train_avg_precision	validation_avg_precision	test_avg_precision	train_roc_auc_score	validation_roc_auc_score	test_roc_auc_score	train_f1_score	validation_f1_score	test_f1_score	train_balanced_acc	validation_balanced_acc	test_balanced_acc	train_acc	validation_acc	test_acc
rf	100	30.000	0.500	0.754	0.664	0.712	0.790	0.714	0.783	0.741	0.680	0.723	0.718	0.628	0.726	0.718	0.629	0.726
rf	100	30.000	0.500	0.764	0.705	0.726	0.792	0.713	0.781	0.731	0.680	0.682	0.722	0.628	0.715	0.722	0.629	0.716
rf	100	30.000	0.500	0.755	0.726	0.754	0.797	0.738	0.808	0.758	0.722	0.768	0.727	0.661	0.758	0.727	0.663	0.758
rf	100	10.000	0.500	0.718	0.653	0.601	0.744	0.683	0.621	0.680	0.697	0.559	0.682	0.697	0.568	0.682	0.697	0.568
rf	100	10.000	0.500	0.728	0.666	0.697	0.773	0.710	0.731	0.757	0.686	0.739	0.720	0.627	0.697	0.719	0.629	0.695
rf	100	10.000	0.500	0.715	0.632	0.642	0.768	0.684	0.688	0.732	0.667	0.660	0.706	0.628	0.653	0.706	0.629	0.653
rf	100	2.000	0.500	0.624	0.553	0.593	0.646	0.573	0.593	0.615	0.533	0.583	0.609	0.528	0.579	0.609	0.528	0.579
rf	100	2.000	0.500	0.641	0.553	0.567	0.656	0.549	0.595	0.640	0.620	0.615	0.598	0.572	0.580	0.598	0.573	0.579
rf	100	2.000	0.500	0.638	0.560	0.584	0.653	0.575	0.595	0.625	0.581	0.574	0.605	0.561	0.548	0.605	0.562	0.547
rf	100	1.100	0.500	0.622	0.657	0.501	0.621	0.613	0.474	0.612	0.619	0.547	0.577	0.583	0.496	0.577	0.584	0.495
rf	100	1.100	0.500	0.613	0.614	0.525	0.622	0.582	0.515	0.574	0.541	0.484	0.601	0.562	0.505	0.601	0.562	0.505
rf	100	1.100	0.500	0.621	0.560	0.473	0.614	0.527	0.459	0.586	0.565	0.484	0.568	0.550	0.484	0.568	0.551	0.484
rf	100	1.000	0.500	0.625	0.579	0.522	0.637	0.533	0.525	0.571	0.535	0.506	0.588	0.551	0.547	0.588	0.551	0.547
rf	100	1.000	0.500	0.613	0.585	0.528	0.623	0.587	0.529	0.579	0.596	0.532	0.574	0.572	0.537	0.574	0.573	0.537
rf	100	1.000	0.500	0.600	0.588	0.517	0.610	0.554	0.533	0.584	0.533	0.559	0.577	0.528	0.568	0.577	0.528	0.568
rf	100	30.000	0.200	0.850	0.880	0.887	0.870	0.889	0.887	0.838	0.903	0.869	0.831	0.898	0.864	0.831	0.899	0.863
rf	100	30.000	0.200	0.842	0.864	0.865	0.875	0.896	0.879	0.838	0.903	0.869	0.831	0.898	0.864	0.831	0.899	0.863
rf	100	30.000	0.200	0.843	0.861	0.846	0.863	0.882	0.881	0.838	0.903	0.869	0.831	0.898	0.864	0.831	0.899	0.863
rf	100	10.000	0.200	0.792	0.722	0.821	0.798	0.733	0.781	0.748	0.721	0.756	0.756	0.731	0.788	0.756	0.730	0.789
rf	100	10.000	0.200	0.798	0.724	0.823	0.799	0.723	0.787	0.742	0.698	0.741	0.755	0.708	0.777	0.755	0.708	0.779
rf	100	10.000	0.200	0.783	0.685	0.780	0.789	0.715	0.770	0.748	0.721	0.756	0.756	0.731	0.788	0.756	0.730	0.789
rf	100	2.000	0.200	0.618	0.670	0.507	0.631	0.630	0.510	0.598	0.600	0.505	0.593	0.549	0.505	0.593	0.551	0.505
rf	100	2.000	0.200	0.611	0.718	0.553	0.633	0.652	0.558	0.609	0.600	0.568	0.597	0.549	0.568	0.597	0.551	0.568
rf	100	2.000	0.200	0.616	0.666	0.567	0.624	0.605	0.582	0.609	0.592	0.594	0.592	0.549	0.569	0.592	0.551	0.568
rf	100	1.100	0.200	0.603	0.563	0.489	0.621	0.526	0.480	0.564	0.458	0.390	0.589	0.495	0.472	0.589	0.494	0.474
rf	100	1.100	0.200	0.631	0.533	0.501	0.621	0.498	0.506	0.565	0.488	0.500	0.576	0.506	0.536	0.576	0.506	0.537
rf	100	1.100	0.200	0.598	0.606	0.512	0.612	0.568	0.546	0.588	0.558	0.516	0.594	0.573	0.526	0.594	0.573	0.526
rf	100	1.000	0.200	0.618	0.563	0.545	0.622	0.529	0.530	0.586	0.557	0.562	0.574	0.516	0.558	0.574	0.517	0.558
rf	100	1.000	0.200	0.635	0.540	0.509	0.620	0.512	0.532	0.574	0.562	0.494	0.593	0.562	0.526	0.593	0.562	0.526
rf	100	1.000	0.200	0.601	0.572	0.510	0.601	0.542	0.537	0.582	0.549	0.542	0.569	0.539	0.537	0.569	0.539	0.537
rf	100	30.000	0.100	0.881	0.846	0.757	0.882	0.844	0.771	0.821	0.847	0.753	0.834	0.855	0.778	0.834	0.854	0.779
rf	100	30.000	0.100	0.861	0.832	0.808	0.879	0.840	0.811	0.827	0.860	0.753	0.838	0.866	0.778	0.838	0.865	0.779
rf	100	30.000	0.100	0.871	0.846		0.878	0.844		0.827	0.860		0.838	0.866		0.838	0.865
rf	100	10.000	0.100	0.777	0.792	0.719	0.774	0.771	0.666	0.690	0.716	0.579	0.722	0.743	0.661	0.722	0.742	0.663
rf	100	10.000	0.100	0.781	0.779	0.670	0.775	0.770	0.642	0.654	0.711	0.575	0.715	0.755	0.671	0.715	0.753	0.674
rf	100	10.000	0.100	0.776	0.769	0.704	0.773	0.753	0.683	0.647	0.711	0.583	0.713	0.755	0.682	0.713	0.753	0.684
rf	100	2.000	0.100	0.604	0.554	0.493	0.605	0.528	0.513	0.614	0.551	0.540	0.584	0.505	0.516	0.584	0.506	0.516
rf	100	2.000	0.100	0.631	0.577	0.515	0.627	0.561	0.510	0.576	0.595	0.472	0.593	0.619	0.505	0.593	0.618	0.505
rf	100	2.000	0.100	0.603	0.603	0.488	0.613	0.572	0.504	0.584	0.565	0.526	0.580	0.550	0.526	0.580	0.551	0.526
rf	100	1.100	0.100	0.620	0.553	0.534	0.629	0.513	0.519	0.584	0.500	0.511	0.599	0.506	0.536	0.599	0.506	0.537
rf	100	1.100	0.100	0.609	0.567	0.507	0.624	0.564	0.515	0.585	0.624	0.577	0.584	0.606	0.569	0.584	0.607	0.568
rf	100	1.100	0.100	0.625	0.609	0.557	0.617	0.546	0.542	0.557	0.545	0.500	0.567	0.551	0.495	0.567	0.551	0.495
rf	100	1.000	0.100	0.611	0.599	0.530	0.618	0.573	0.511	0.564	0.575	0.500	0.594	0.585	0.536	0.594	0.584	0.537
rf	100	1.000	0.100	0.622	0.587	0.509	0.620	0.551	0.506	0.585	0.574	0.542	0.588	0.550	0.537	0.588	0.551	0.537
rf	100	1.000	0.100	0.622	0.566	0.481	0.619	0.566	0.490	0.574	0.575	0.538	0.588	0.585	0.547	0.588	0.584	0.547
rf	100	30.000	0.050	0.859	0.876	0.859	0.830	0.825	0.809	0.728	0.757	0.780	0.776	0.800	0.809	0.776	0.798	0.811
rf	100	30.000	0.050	0.854	0.864	0.846	0.828	0.810	0.798	0.740	0.741	0.719	0.765	0.765	0.736	0.765	0.764	0.737
rf	100	30.000	0.050	0.856	0.859	0.830	0.828	0.814	0.795	0.733	0.757	0.780	0.777	0.800	0.809	0.777	0.798	0.811
rf	100	10.000	0.050	0.737	0.757	0.677	0.724	0.689	0.640	0.662	0.598	0.587	0.665	0.607	0.600	0.665	0.607	0.600
rf	100	10.000	0.050	0.749	0.761	0.664	0.733	0.669	0.646	0.638	0.615	0.453	0.673	0.664	0.566	0.673	0.663	0.568
rf	100	10.000	0.050	0.689	0.692	0.538	0.672	0.624	0.563	0.604	0.571	0.538	0.622	0.596	0.547	0.622	0.596	0.547
rf	100	2.000	0.050	0.616	0.587	0.502	0.622	0.551	0.504	0.580	0.598	0.511	0.578	0.607	0.536	0.578	0.607	0.537
rf	100	2.000	0.050	0.598	0.586	0.526	0.614	0.551	0.536	0.601	0.598	0.568	0.590	0.561	0.568	0.590	0.562	0.568
rf	100	2.000	0.050	0.611	0.579	0.510	0.616	0.585	0.523	0.582	0.581	0.521	0.572	0.561	0.516	0.572	0.562	0.516
rf	100	1.100	0.050	0.601	0.565	0.563	0.609	0.524	0.559	0.581	0.511	0.526	0.578	0.483	0.526	0.578	0.483	0.526
rf	100	1.100	0.050	0.625	0.590	0.519	0.633	0.559	0.535	0.596	0.565	0.505	0.590	0.550	0.526	0.590	0.551	0.526
rf	100	1.100	0.050	0.610	0.571	0.539	0.618	0.542	0.570	0.566	0.554	0.541	0.588	0.585	0.588	0.588	0.584	0.589
rf	100	1.000	0.050	0.630	0.535	0.508	0.617	0.486	0.518	0.604	0.522	0.505	0.588	0.505	0.526	0.588	0.506	0.526
rf	100	1.000	0.050	0.624	0.571	0.495	0.620	0.533	0.494	0.602	0.588	0.542	0.575	0.527	0.537	0.574	0.528	0.537
rf	100	1.000	0.050	0.604	0.577	0.517	0.622	0.552	0.545	0.592	0.523	0.543	0.597	0.528	0.558	0.597	0.528	0.558
rf	100	30.000	0.010	0.622	0.581	0.524	0.626	0.552	0.521	0.571	0.529	0.468	0.582	0.540	0.474	0.582	0.539	0.474
rf	100	30.000	0.010	0.620	0.618	0.506	0.629	0.566	0.506	0.599	0.568	0.511	0.599	0.539	0.516	0.599	0.539	0.516
rf	100	30.000	0.010	0.608	0.578	0.496	0.615	0.561	0.507	0.573	0.600	0.547	0.570	0.595	0.547	0.570	0.596	0.547
rf	100	10.000	0.010	0.626	0.591	0.526	0.625	0.583	0.532	0.602	0.577	0.547	0.586	0.538	0.547	0.586	0.539	0.547
rf	100	10.000	0.010	0.619	0.563	0.521	0.630	0.528	0.521	0.605	0.586	0.557	0.578	0.538	0.548	0.578	0.539	0.547
rf	100	10.000	0.010	0.602	0.577	0.512	0.607	0.536	0.522	0.560	0.494	0.500	0.586	0.540	0.536	0.586	0.539	0.537
rf	100	2.000	0.010	0.623	0.581	0.505	0.617	0.589	0.513	0.607	0.604	0.549	0.581	0.572	0.517	0.581	0.573	0.516
rf	100	2.000	0.010	0.598	0.583	0.561	0.617	0.537	0.540	0.601	0.536	0.559	0.578	0.493	0.568	0.578	0.494	0.568
rf	100	2.000	0.010	0.623	0.598	0.502	0.616	0.576	0.522	0.603	0.583	0.554	0.581	0.550	0.527	0.581	0.551	0.526
rf	100	1.100	0.010	0.624	0.591	0.496	0.625	0.535	0.525	0.607	0.559	0.571	0.586	0.539	0.558	0.586	0.539	0.558
rf	100	1.100	0.010	0.628	0.570	0.524	0.623	0.537	0.498	0.552	0.543	0.386	0.595	0.585	0.462	0.596	0.584	0.463
rf	100	1.100	0.010	0.605	0.587	0.499	0.606	0.537	0.507	0.575	0.562	0.516	0.577	0.527	0.526	0.577	0.528	0.526
rf	100	1.000	0.010	0.629	0.580	0.492	0.625	0.549	0.496	0.561	0.554	0.488	0.595	0.585	0.536	0.596	0.584	0.537
rf	100	1.000	0.010	0.599	0.580	0.524	0.623	0.563	0.532	0.592	0.622	0.583	0.586	0.618	0.579	0.586	0.618	0.579
rf	100	1.000	0.010	0.625	0.590	0.582	0.623	0.549	0.572	0.594	0.527	0.547	0.585	0.517	0.547	0.585	0.517	0.547
rf	100	30.000	0.001	0.611	0.600	0.526	0.623	0.558	0.546	0.564	0.581	0.477	0.589	0.596	0.515	0.589	0.596	0.516
rf	100	30.000	0.001	0.619	0.566	0.552	0.622	0.539	0.547	0.588	0.533	0.495	0.590	0.528	0.505	0.590	0.528	0.505
rf	100	30.000	0.001	0.613	0.563	0.561	0.625	0.532	0.550	0.570	0.578	0.549	0.589	0.608	0.568	0.589	0.607	0.568
rf	100	10.000	0.001	0.608	0.541	0.559	0.618	0.513	0.581	0.577	0.488	0.609	0.589	0.529	0.621	0.589	0.528	0.621
rf	100	10.000	0.001	0.611	0.525	0.510	0.621	0.474	0.533	0.555	0.471	0.529	0.576	0.495	0.568	0.576	0.494	0.568
rf	100	10.000	0.001	0.610	0.576	0.505	0.614	0.561	0.517	0.581	0.575	0.478	0.582	0.585	0.494	0.582	0.584	0.495
rf	100	2.000	0.001	0.605	0.552	0.507	0.613	0.529	0.512	0.581	0.568	0.556	0.593	0.573	0.578	0.593	0.573	0.579
rf	100	2.000	0.001	0.632	0.585	0.536	0.632	0.551	0.527	0.595	0.600	0.500	0.592	0.595	0.516	0.592	0.596	0.516
rf	100	2.000	0.001	0.604	0.536	0.495	0.608	0.527	0.517	0.596	0.511	0.500	0.596	0.506	0.516	0.596	0.506	0.516
rf	100	1.100	0.001	0.624	0.551	0.530	0.614	0.503	0.525	0.561	0.458	0.505	0.580	0.495	0.526	0.580	0.494	0.526
rf	100	1.100	0.001	0.636	0.601	0.524	0.629	0.537	0.517	0.575	0.549	0.473	0.573	0.539	0.484	0.573	0.539	0.484
rf	100	1.100	0.001	0.627	0.571	0.491	0.614	0.526	0.506	0.588	0.505	0.510	0.571	0.471	0.495	0.570	0.472	0.495
rf	100	1.000	0.001	0.606	0.585	0.518	0.609	0.535	0.530	0.564	0.530	0.500	0.585	0.563	0.536	0.585	0.562	0.537
rf	100	1.000	0.001	0.611	0.574	0.502	0.619	0.560	0.494	0.576	0.575	0.460	0.594	0.585	0.504	0.594	0.584	0.505
rf	100	1.000	0.001	0.628	0.606	0.503	0.620	0.570	0.525	0.605	0.568	0.538	0.575	0.539	0.496	0.574	0.539	0.495
rf	10	30.000	0.500	0.796	0.711	0.721	0.816	0.767	0.803	0.786	0.772	0.804	0.736	0.747	0.775	0.738	0.742	0.768
rf	10	30.000	0.500	0.782	0.713	0.732	0.807	0.763	0.812	0.783	0.729	0.785	0.736	0.711	0.763	0.738	0.708	0.758
rf	10	30.000	0.500	0.770	0.633	0.706	0.805	0.730	0.796	0.780	0.760	0.778	0.728	0.735	0.752	0.730	0.730	0.747
rf	10	10.000	0.500	0.738	0.523	0.657	0.772	0.587	0.753	0.756	0.667	0.782	0.709	0.613	0.753	0.710	0.607	0.747
rf	10	10.000	0.500	0.739	0.510	0.638	0.774	0.583	0.741	0.759	0.679	0.764	0.710	0.625	0.732	0.711	0.618	0.726
rf	10	10.000	0.500	0.739	0.503	0.635	0.776	0.575	0.740	0.757	0.660	0.736	0.714	0.613	0.710	0.715	0.607	0.705
rf	10	2.000	0.500	0.654	0.458	0.567	0.655	0.491	0.629	0.626	0.511	0.592	0.619	0.507	0.581	0.619	0.506	0.579
rf	10	2.000	0.500	0.642	0.461	0.563	0.648	0.496	0.630	0.622	0.494	0.606	0.619	0.495	0.591	0.619	0.494	0.589
rf	10	2.000	0.500	0.647	0.456	0.583	0.650	0.485	0.642	0.622	0.467	0.641	0.613	0.462	0.614	0.613	0.461	0.611
rf	10	1.100	0.500	0.619	0.440	0.484	0.631	0.437	0.496	0.623	0.515	0.490	0.579	0.475	0.475	0.580	0.472	0.474
rf	10	1.100	0.500	0.624	0.443	0.514	0.627	0.455	0.547	0.603	0.505	0.478	0.590	0.496	0.494	0.590	0.494	0.495
rf	10	1.100	0.500	0.626	0.426	0.517	0.632	0.439	0.563	0.614	0.536	0.488	0.597	0.498	0.534	0.597	0.494	0.537
rf	10	1.000	0.500	0.617	0.436	0.511	0.629	0.449	0.543	0.614	0.583	0.588	0.578	0.554	0.561	0.578	0.551	0.558
rf	10	1.000	0.500	0.619	0.427	0.486	0.633	0.429	0.507	0.618	0.484	0.511	0.597	0.452	0.536	0.597	0.449	0.537
rf	10	1.000	0.500	0.632	0.429	0.521	0.636	0.424	0.543	0.632	0.544	0.571	0.580	0.478	0.559	0.581	0.472	0.558
rf	10	30.000	0.200	0.842	0.834	0.775	0.874	0.852	0.825	0.850	0.854	0.816	0.842	0.863	0.812	0.842	0.865	0.811
rf	10	30.000	0.200	0.837	0.792	0.747	0.872	0.849	0.799	0.850	0.854	0.816	0.842	0.863	0.812	0.842	0.865	0.811
rf	10	30.000	0.200	0.842	0.805	0.741	0.870	0.847	0.808	0.850	0.854	0.816	0.842	0.863	0.812	0.842	0.865	0.811
rf	10	10.000	0.200	0.789	0.697	0.752	0.808	0.726	0.763	0.751	0.709	0.736	0.759	0.739	0.756	0.759	0.742	0.758
rf	10	10.000	0.200	0.788	0.691	0.758	0.813	0.732	0.765	0.751	0.709	0.736	0.759	0.739	0.756	0.759	0.742	0.758
rf	10	10.000	0.200	0.791	0.707	0.731	0.810	0.739	0.776	0.751	0.709	0.736	0.759	0.739	0.756	0.759	0.742	0.758
rf	10	2.000	0.200	0.635	0.473	0.549	0.656	0.488	0.577	0.636	0.511	0.575	0.610	0.486	0.608	0.610	0.483	0.611
rf	10	2.000	0.200	0.628	0.499	0.563	0.655	0.528	0.571	0.638	0.547	0.562	0.619	0.520	0.588	0.619	0.517	0.589
rf	10	2.000	0.200	0.631	0.508	0.607	0.662	0.521	0.593	0.648	0.521	0.538	0.623	0.486	0.547	0.623	0.483	0.547
rf	10	1.100	0.200	0.618	0.441	0.508	0.632	0.468	0.514	0.633	0.577	0.554	0.602	0.543	0.529	0.602	0.539	0.526
rf	10	1.100	0.200	0.622	0.447	0.492	0.630	0.474	0.501	0.608	0.547	0.478	0.591	0.520	0.494	0.592	0.517	0.495
rf	10	1.100	0.200	0.626	0.440	0.522	0.641	0.463	0.549	0.634	0.557	0.569	0.598	0.520	0.540	0.598	0.517	0.537
rf	10	1.000	0.200	0.615	0.460	0.497	0.625	0.469	0.524	0.621	0.562	0.577	0.596	0.531	0.570	0.597	0.528	0.568
rf	10	1.000	0.200	0.624	0.430	0.496	0.623	0.440	0.517	0.601	0.538	0.522	0.583	0.519	0.536	0.584	0.517	0.537
rf	10	1.000	0.200	0.624	0.429	0.496	0.623	0.426	0.525	0.587	0.505	0.512	0.577	0.475	0.555	0.577	0.472	0.558
rf	10	30.000	0.100	0.877	0.718	0.822	0.866	0.790	0.861	0.824	0.775	0.854	0.836	0.795	0.862	0.835	0.798	0.863
rf	10	30.000	0.100	0.874	0.731	0.844	0.868	0.799	0.870	0.824	0.775	0.854	0.836	0.795	0.862	0.835	0.798	0.863
rf	10	30.000	0.100	0.879	0.731	0.847	0.875	0.799	0.866	0.824	0.775	0.854	0.836	0.795	0.862	0.835	0.798	0.863
rf	10	10.000	0.100	0.796	0.705	0.687	0.782	0.671	0.668	0.661	0.658	0.575	0.719	0.714	0.667	0.718	0.719	0.674
rf	10	10.000	0.100	0.796	0.673	0.703	0.784	0.658	0.683	0.665	0.630	0.575	0.719	0.691	0.667	0.718	0.697	0.674
rf	10	10.000	0.100	0.798	0.682	0.704	0.790	0.665	0.669	0.663	0.648	0.583	0.723	0.713	0.677	0.722	0.719	0.684
rf	10	2.000	0.100	0.624	0.432	0.535	0.630	0.436	0.568	0.608	0.457	0.521	0.577	0.440	0.517	0.577	0.438	0.516
rf	10	2.000	0.100	0.616	0.448	0.518	0.635	0.471	0.542	0.616	0.547	0.500	0.605	0.520	0.515	0.605	0.517	0.516
rf	10	2.000	0.100	0.620	0.448	0.507	0.619	0.436	0.532	0.585	0.467	0.523	0.574	0.462	0.556	0.574	0.461	0.558
rf	10	1.100	0.100	0.613	0.458	0.514	0.624	0.457	0.539	0.609	0.521	0.517	0.590	0.486	0.546	0.590	0.483	0.547
rf	10	1.100	0.100	0.622	0.429	0.510	0.625	0.437	0.547	0.603	0.545	0.516	0.581	0.499	0.526	0.581	0.494	0.526
rf	10	1.100	0.100	0.631	0.427	0.507	0.626	0.440	0.526	0.599	0.505	0.489	0.591	0.496	0.515	0.592	0.494	0.516
rf	10	1.000	0.100	0.633	0.457	0.539	0.633	0.467	0.553	0.594	0.538	0.547	0.588	0.519	0.548	0.588	0.517	0.547
rf	10	1.000	0.100	0.628	0.444	0.509	0.631	0.451	0.549	0.615	0.505	0.563	0.595	0.496	0.559	0.596	0.494	0.558
rf	10	1.000	0.100	0.626	0.430	0.517	0.627	0.442	0.544	0.597	0.494	0.494	0.586	0.495	0.525	0.586	0.494	0.526
rf	10	30.000	0.050	0.860	0.759	0.915	0.829	0.723	0.883	0.722	0.712	0.867	0.772	0.759	0.881	0.771	0.764	0.884
rf	10	30.000	0.050	0.853	0.751	0.939	0.825	0.713	0.909	0.724	0.712	0.867	0.773	0.759	0.881	0.772	0.764	0.884
rf	10	30.000	0.050	0.857	0.772	0.932	0.828	0.722	0.906	0.731	0.693	0.857	0.776	0.737	0.871	0.775	0.742	0.874
rf	10	10.000	0.050	0.624	0.436	0.489	0.624	0.458	0.525	0.563	0.553	0.471	0.575	0.531	0.524	0.574	0.528	0.526
rf	10	10.000	0.050	0.615	0.437	0.505	0.621	0.447	0.519	0.575	0.471	0.444	0.572	0.493	0.472	0.572	0.494	0.474
rf	10	10.000	0.050	0.654	0.456	0.546	0.654	0.449	0.564	0.614	0.473	0.538	0.590	0.451	0.547	0.590	0.449	0.547
rf	10	2.000	0.050	0.625	0.443	0.514	0.626	0.453	0.529	0.584	0.516	0.494	0.577	0.496	0.545	0.577	0.494	0.547
rf	10	2.000	0.050	0.623	0.457	0.505	0.631	0.471	0.533	0.631	0.594	0.574	0.595	0.544	0.550	0.596	0.539	0.547
rf	10	2.000	0.050	0.609	0.441	0.502	0.626	0.458	0.532	0.609	0.516	0.538	0.587	0.496	0.547	0.588	0.494	0.547
rf	10	1.100	0.050	0.625	0.435	0.502	0.623	0.433	0.531	0.589	0.478	0.523	0.580	0.462	0.556	0.580	0.461	0.558
rf	10	1.100	0.050	0.623	0.420	0.512	0.624	0.423	0.528	0.591	0.542	0.511	0.574	0.509	0.516	0.574	0.506	0.516
rf	10	1.100	0.050	0.622	0.427	0.502	0.625	0.422	0.521	0.600	0.511	0.489	0.578	0.486	0.515	0.578	0.483	0.516
rf	10	1.000	0.050	0.620	0.434	0.479	0.621	0.437	0.500	0.583	0.511	0.455	0.584	0.486	0.493	0.584	0.483	0.495
rf	10	1.000	0.050	0.608	0.422	0.529	0.615	0.428	0.549	0.569	0.506	0.553	0.573	0.517	0.558	0.573	0.517	0.558
rf	10	1.000	0.050	0.622	0.451	0.508	0.622	0.432	0.516	0.608	0.510	0.538	0.577	0.465	0.547	0.577	0.461	0.547
rf	10	30.000	0.010	0.621	0.428	0.503	0.624	0.427	0.530	0.592	0.532	0.511	0.576	0.508	0.536	0.576	0.506	0.537
rf	10	30.000	0.010	0.625	0.437	0.513	0.625	0.454	0.541	0.591	0.500	0.511	0.585	0.485	0.536	0.585	0.483	0.537
rf	10	30.000	0.010	0.620	0.431	0.520	0.618	0.436	0.546	0.588	0.527	0.553	0.570	0.518	0.558	0.570	0.517	0.558
rf	10	10.000	0.010	0.620	0.448	0.519	0.629	0.462	0.529	0.617	0.547	0.574	0.590	0.520	0.550	0.590	0.517	0.547
rf	10	10.000	0.010	0.613	0.466	0.528	0.621	0.480	0.560	0.618	0.558	0.551	0.575	0.489	0.538	0.576	0.483	0.537
rf	10	10.000	0.010	0.621	0.458	0.518	0.629	0.472	0.541	0.626	0.580	0.536	0.591	0.533	0.528	0.592	0.528	0.526
rf	10	2.000	0.010	0.631	0.428	0.510	0.632	0.435	0.541	0.617	0.462	0.500	0.592	0.451	0.515	0.593	0.449	0.516
rf	10	2.000	0.010	0.620	0.414	0.519	0.624	0.414	0.538	0.619	0.515	0.536	0.586	0.475	0.528	0.586	0.472	0.526
rf	10	2.000	0.010	0.627	0.425	0.513	0.630	0.434	0.546	0.610	0.542	0.580	0.586	0.509	0.560	0.586	0.506	0.558
rf	10	1.100	0.010	0.615	0.429	0.516	0.621	0.438	0.521	0.604	0.468	0.505	0.582	0.441	0.486	0.582	0.438	0.484
rf	10	1.100	0.010	0.624	0.443	0.537	0.629	0.456	0.570	0.615	0.505	0.580	0.590	0.496	0.560	0.590	0.494	0.558
rf	10	1.100	0.010	0.612	0.449	0.499	0.627	0.470	0.503	0.622	0.568	0.510	0.599	0.542	0.496	0.599	0.539	0.495
rf	10	1.000	0.010	0.618	0.454	0.494	0.623	0.470	0.522	0.617	0.542	0.531	0.583	0.509	0.517	0.584	0.506	0.516
rf	10	1.000	0.010	0.624	0.428	0.517	0.630	0.435	0.553	0.596	0.538	0.559	0.578	0.519	0.568	0.578	0.517	0.568
rf	10	1.000	0.010	0.619	0.446	0.486	0.622	0.465	0.502	0.617	0.538	0.500	0.584	0.519	0.496	0.585	0.517	0.495
rf	10	30.000	0.001	0.627	0.447	0.503	0.628	0.464	0.527	0.614	0.551	0.545	0.579	0.510	0.528	0.580	0.506	0.526
rf	10	30.000	0.001	0.618	0.435	0.481	0.619	0.449	0.503	0.618	0.566	0.510	0.588	0.521	0.496	0.589	0.517	0.495
rf	10	30.000	0.001	0.624	0.427	0.495	0.622	0.432	0.506	0.600	0.479	0.478	0.585	0.441	0.494	0.585	0.438	0.495
rf	10	10.000	0.001	0.618	0.421	0.522	0.623	0.430	0.541	0.572	0.434	0.483	0.588	0.470	0.524	0.588	0.472	0.526
rf	10	10.000	0.001	0.627	0.438	0.528	0.626	0.456	0.570	0.582	0.494	0.552	0.581	0.495	0.587	0.581	0.494	0.589
rf	10	10.000	0.001	0.614	0.456	0.518	0.624	0.456	0.544	0.603	0.536	0.494	0.581	0.498	0.525	0.581	0.494	0.526
rf	10	2.000	0.001	0.621	0.469	0.511	0.630	0.474	0.537	0.607	0.500	0.543	0.575	0.443	0.557	0.576	0.438	0.558
rf	10	2.000	0.001	0.611	0.433	0.518	0.621	0.444	0.540	0.577	0.511	0.472	0.577	0.507	0.504	0.577	0.506	0.505
rf	10	2.000	0.001	0.630	0.422	0.522	0.630	0.424	0.532	0.592	0.472	0.532	0.576	0.472	0.537	0.576	0.472	0.537
rf	10	1.100	0.001	0.625	0.455	0.529	0.635	0.458	0.551	0.615	0.521	0.565	0.598	0.486	0.579	0.598	0.483	0.579
rf	10	1.100	0.001	0.616	0.430	0.516	0.622	0.416	0.554	0.602	0.525	0.565	0.573	0.476	0.579	0.573	0.472	0.579
rf	10	1.100	0.001	0.617	0.447	0.536	0.624	0.462	0.526	0.587	0.532	0.495	0.574	0.508	0.505	0.574	0.506	0.505
rf	10	1.000	0.001	0.627	0.445	0.519	0.642	0.458	0.533	0.634	0.536	0.577	0.591	0.498	0.540	0.592	0.494	0.537
rf	10	1.000	0.001	0.624	0.444	0.521	0.623	0.464	0.533	0.595	0.547	0.500	0.589	0.520	0.496	0.589	0.517	0.495
rf	10	1.000	0.001	0.623	0.429	0.478	0.621	0.440	0.503	0.618	0.510	0.526	0.594	0.465	0.527	0.594	0.461	0.526
pnet	100	30.000	0.500	0.740	0.623	0.697	0.786	0.695	0.757	0.783	0.769	0.800	0.733	0.693	0.770	0.733	0.697	0.768
pnet	100	30.000	0.500	0.733	0.689	0.705	0.781	0.735	0.760	0.783	0.769	0.800	0.733	0.693	0.770	0.733	0.697	0.768
pnet	100	30.000	0.500	0.716	0.643	0.731	0.770	0.710	0.778	0.783	0.769	0.800	0.733	0.693	0.770	0.733	0.697	0.768
pnet	100	10.000	0.500	0.756	0.557	0.655	0.774	0.628	0.707	0.759	0.734	0.737	0.710	0.672	0.686	0.710	0.674	0.684
pnet	100	10.000	0.500	0.714	0.652	0.671	0.749	0.672	0.719	0.759	0.734	0.737	0.710	0.672	0.686	0.710	0.674	0.684
pnet	100	10.000	0.500	0.717	0.674	0.679	0.747	0.680	0.716	0.759	0.734	0.737	0.710	0.672	0.686	0.710	0.674	0.684
pnet	100	2.000	0.500	0.628	0.564	0.570	0.634	0.559	0.607	0.618	0.589	0.623	0.590	0.561	0.580	0.590	0.562	0.579
pnet	100	2.000	0.500	0.621	0.507	0.594	0.628	0.529	0.601	0.619	0.577	0.610	0.590	0.538	0.570	0.590	0.539	0.568
pnet	100	2.000	0.500	0.648	0.536	0.560	0.644	0.550	0.593	0.624	0.577	0.623	0.593	0.538	0.580	0.593	0.539	0.579
pnet	100	1.100	0.500	0.606	0.561	0.471	0.599	0.584	0.491	0.658	0.688	0.637	0.516	0.546	0.489	0.515	0.551	0.484
pnet	100	1.100	0.500	0.610	0.554	0.476	0.592	0.569	0.500	0.653	0.688	0.632	0.508	0.546	0.478	0.507	0.551	0.474
pnet	100	1.100	0.500	0.615	0.576	0.470	0.603	0.588	0.483	0.056	0.000	0.000	0.513	0.500	0.490	0.514	0.494	0.495
pnet	100	1.000	0.500	0.606	0.544	0.516	0.590	0.550	0.480	0.653	0.643	0.590	0.559	0.536	0.477	0.559	0.539	0.474
pnet	100	1.000	0.500	0.571	0.558	0.524	0.574	0.525	0.490	0.657	0.683	0.603	0.543	0.569	0.477	0.543	0.573	0.474
pnet	100	1.000	0.500	0.599	0.557	0.512	0.587	0.561	0.463	0.519	0.475	0.468	0.551	0.529	0.474	0.551	0.528	0.474
pnet	100	30.000	0.200	0.831	0.888	0.775	0.856	0.901	0.845	0.838	0.903	0.869	0.831	0.898	0.864	0.831	0.899	0.863
pnet	100	30.000	0.200	0.844	0.882	0.783	0.859	0.898	0.850	0.838	0.903	0.869	0.831	0.898	0.864	0.831	0.899	0.863
pnet	100	30.000	0.200	0.836	0.876	0.759	0.858	0.898	0.844	0.838	0.903	0.869	0.831	0.898	0.864	0.831	0.899	0.863
pnet	100	10.000	0.200	0.782	0.702	0.801	0.788	0.738	0.801	0.748	0.721	0.756	0.756	0.731	0.788	0.756	0.730	0.789
pnet	100	10.000	0.200	0.755	0.714	0.808	0.773	0.753	0.813	0.748	0.721	0.756	0.756	0.731	0.788	0.756	0.730	0.789
pnet	100	10.000	0.200	0.748	0.702	0.821	0.769	0.746	0.817	0.748	0.721	0.756	0.756	0.731	0.788	0.756	0.730	0.789
pnet	100	2.000	0.200	0.610	0.719	0.596	0.614	0.698	0.592	0.429	0.597	0.369	0.561	0.653	0.565	0.561	0.652	0.568
pnet	100	2.000	0.200	0.612	0.658	0.604	0.611	0.670	0.582	0.431	0.597	0.344	0.561	0.653	0.555	0.561	0.652	0.558
pnet	100	2.000	0.200	0.616	0.684	0.583	0.618	0.681	0.566	0.433	0.597	0.394	0.562	0.653	0.576	0.563	0.652	0.579
pnet	100	1.100	0.200	0.600	0.506	0.588	0.581	0.498	0.572	0.632	0.631	0.622	0.542	0.537	0.529	0.542	0.539	0.526
pnet	100	1.100	0.200	0.472	0.492	0.542	0.462	0.414	0.551	0.000	0.000	0.000	0.500	0.500	0.500	0.501	0.494	0.505
pnet	100	1.100	0.200	0.428	0.500	0.494	0.399	0.457	0.487	0.000	0.000	0.042	0.497	0.500	0.511	0.498	0.494	0.516
pnet	100	1.000	0.200	0.631	0.523	0.482	0.614	0.534	0.435	0.656	0.650	0.590	0.552	0.536	0.477	0.552	0.539	0.474
pnet	100	1.000	0.200	0.633	0.544	0.497	0.615	0.530	0.450	0.661	0.626	0.602	0.562	0.514	0.487	0.561	0.517	0.484
pnet	100	1.000	0.200	0.617	0.547	0.480	0.607	0.531	0.451	0.661	0.694	0.630	0.549	0.580	0.509	0.548	0.584	0.505
pnet	100	30.000	0.100	0.865	0.895	0.764	0.862	0.871	0.784	0.827	0.860	0.753	0.838	0.866	0.778	0.838	0.865	0.779
pnet	100	30.000	0.100	0.861	0.893	0.775	0.854	0.869	0.791	0.827	0.860	0.753	0.838	0.866	0.778	0.838	0.865	0.779
pnet	100	30.000	0.100	0.861	0.896	0.756	0.859	0.883	0.766	0.827	0.860	0.753	0.838	0.866	0.778	0.838	0.865	0.779
pnet	100	10.000	0.100	0.774	0.776	0.720	0.765	0.720	0.669	0.645	0.711	0.583	0.711	0.755	0.682	0.711	0.753	0.684
pnet	100	10.000	0.100	0.773	0.798	0.722	0.762	0.748	0.689	0.645	0.711	0.583	0.711	0.755	0.682	0.711	0.753	0.684
pnet	100	10.000	0.100	0.762	0.825	0.716	0.753	0.749	0.691	0.645	0.711	0.583	0.711	0.755	0.682	0.711	0.753	0.684
pnet	100	2.000	0.100	0.486	0.497	0.514	0.473	0.474	0.445	0.000	0.000	0.000	0.500	0.500	0.500	0.501	0.494	0.505
pnet	100	2.000	0.100	0.600	0.576	0.587	0.601	0.480	0.569	0.655	0.639	0.629	0.537	0.502	0.519	0.536	0.506	0.516
pnet	100	2.000	0.100	0.591	0.568	0.596	0.584	0.479	0.572	0.345	0.286	0.328	0.565	0.498	0.565	0.565	0.494	0.568
pnet	100	1.100	0.100	0.591	0.570	0.496	0.592	0.513	0.504	0.655	0.655	0.630	0.541	0.536	0.509	0.540	0.539	0.505
pnet	100	1.100	0.100	0.587	0.580	0.548	0.586	0.553	0.541	0.135	0.160	0.113	0.525	0.533	0.501	0.526	0.528	0.505
pnet	100	1.100	0.100	0.614	0.539	0.516	0.607	0.530	0.500	0.657	0.655	0.614	0.546	0.536	0.488	0.545	0.539	0.484
pnet	100	1.000	0.100	0.613	0.563	0.468	0.606	0.549	0.444	0.669	0.662	0.643	0.509	0.489	0.479	0.509	0.494	0.474
pnet	100	1.000	0.100	0.608	0.627	0.478	0.600	0.581	0.465	0.668	0.677	0.662	0.507	0.511	0.500	0.506	0.517	0.495
pnet	100	1.000	0.100	0.622	0.573	0.509	0.597	0.566	0.472	0.651	0.638	0.590	0.551	0.525	0.477	0.551	0.528	0.474
pnet	100	30.000	0.050	0.838	0.848	0.792	0.810	0.799	0.802	0.728	0.757	0.780	0.776	0.800	0.809	0.776	0.798	0.811
pnet	100	30.000	0.050	0.831	0.824	0.803	0.801	0.771	0.809	0.728	0.757	0.780	0.776	0.800	0.809	0.776	0.798	0.811
pnet	100	30.000	0.050	0.829	0.845	0.770	0.797	0.790	0.790	0.728	0.757	0.780	0.776	0.800	0.809	0.776	0.798	0.811
pnet	100	10.000	0.050	0.735	0.775	0.713	0.690	0.691	0.652	0.505	0.516	0.400	0.650	0.666	0.617	0.651	0.663	0.621
pnet	100	10.000	0.050	0.732	0.760	0.677	0.691	0.674	0.593	0.502	0.516	0.400	0.649	0.666	0.617	0.650	0.663	0.621
pnet	100	10.000	0.050	0.740	0.774	0.691	0.696	0.699	0.616	0.678	0.683	0.652	0.538	0.546	0.500	0.538	0.551	0.495
pnet	100	2.000	0.050	0.603	0.615	0.510	0.600	0.599	0.500	0.654	0.643	0.618	0.562	0.548	0.508	0.561	0.551	0.505
pnet	100	2.000	0.050	0.590	0.612	0.550	0.587	0.592	0.559	0.670	0.667	0.657	0.509	0.500	0.500	0.509	0.506	0.495
pnet	100	2.000	0.050	0.603	0.608	0.497	0.600	0.598	0.490	0.183	0.321	0.145	0.530	0.577	0.501	0.531	0.573	0.505
pnet	100	1.100	0.050	0.623	0.496	0.520	0.604	0.515	0.499	0.167	0.000	0.113	0.540	0.477	0.501	0.540	0.472	0.505
pnet	100	1.100	0.050	0.601	0.560	0.547	0.589	0.537	0.547	0.189	0.160	0.115	0.537	0.533	0.511	0.538	0.528	0.516
pnet	100	1.100	0.050	0.607	0.578	0.494	0.602	0.552	0.497	0.656	0.667	0.619	0.549	0.558	0.498	0.548	0.562	0.495
pnet	100	1.000	0.050	0.600	0.551	0.496	0.604	0.505	0.517	0.056	0.085	0.000	0.512	0.522	0.500	0.513	0.517	0.505
pnet	100	1.000	0.050	0.620	0.576	0.506	0.603	0.536	0.489	0.651	0.655	0.613	0.545	0.547	0.498	0.544	0.551	0.495
pnet	100	1.000	0.050	0.627	0.512	0.511	0.611	0.524	0.492	0.158	0.000	0.078	0.537	0.489	0.500	0.538	0.483	0.505
pnet	100	30.000	0.010	0.733	0.686	0.658	0.689	0.629	0.606	0.407	0.364	0.291	0.624	0.611	0.585	0.625	0.607	0.589
pnet	100	30.000	0.010	0.728	0.702	0.660	0.687	0.629	0.626	0.387	0.364	0.259	0.616	0.611	0.574	0.617	0.607	0.579
pnet	100	30.000	0.010	0.716	0.692	0.649	0.668	0.621	0.603	0.402	0.357	0.281	0.619	0.600	0.564	0.619	0.596	0.568
pnet	100	10.000	0.010	0.649	0.551	0.656	0.624	0.542	0.589	0.194	0.120	0.379	0.550	0.511	0.617	0.551	0.506	0.621
pnet	100	10.000	0.010	0.653	0.579	0.654	0.627	0.527	0.594	0.185	0.122	0.339	0.548	0.522	0.586	0.548	0.517	0.589
pnet	100	10.000	0.010	0.654	0.500	0.665	0.636	0.485	0.603	0.314	0.120	0.375	0.573	0.511	0.576	0.573	0.506	0.579
pnet	100	2.000	0.010	0.609	0.501	0.487	0.593	0.499	0.479	0.662	0.678	0.636	0.549	0.558	0.509	0.548	0.562	0.505
pnet	100	2.000	0.010	0.578	0.614	0.508	0.571	0.573	0.527	0.061	0.000	0.041	0.516	0.500	0.500	0.516	0.494	0.505
pnet	100	2.000	0.010	0.616	0.498	0.513	0.610	0.510	0.492	0.669	0.655	0.614	0.567	0.536	0.488	0.567	0.539	0.484
pnet	100	1.100	0.010	0.614	0.531	0.495	0.608	0.491	0.497	0.661	0.672	0.624	0.554	0.558	0.509	0.553	0.562	0.505
pnet	100	1.100	0.010	0.609	0.584	0.530	0.594	0.558	0.496	0.095	0.085	0.154	0.521	0.522	0.532	0.522	0.517	0.537
pnet	100	1.100	0.010	0.599	0.589	0.513	0.597	0.564	0.529	0.670	0.677	0.632	0.532	0.546	0.478	0.531	0.551	0.474
pnet	100	1.000	0.010	0.608	0.498	0.503	0.598	0.489	0.496	0.627	0.554	0.577	0.559	0.493	0.507	0.559	0.494	0.505
pnet	100	1.000	0.010	0.599	0.550	0.566	0.590	0.570	0.555	0.652	0.667	0.608	0.545	0.558	0.488	0.544	0.562	0.484
pnet	100	1.000	0.010	0.600	0.546	0.526	0.588	0.532	0.538	0.642	0.655	0.619	0.525	0.536	0.498	0.524	0.539	0.495
pnet	100	30.000	0.001	0.619	0.530	0.522	0.610	0.512	0.504	0.661	0.638	0.607	0.564	0.525	0.498	0.564	0.528	0.495
pnet	100	30.000	0.001	0.615	0.592	0.508	0.612	0.547	0.501	0.669	0.682	0.657	0.514	0.534	0.500	0.514	0.539	0.495
pnet	100	30.000	0.001	0.630	0.579	0.548	0.620	0.564	0.533	0.658	0.650	0.608	0.549	0.536	0.488	0.548	0.539	0.484
pnet	100	10.000	0.001	0.609	0.574	0.504	0.597	0.552	0.504	0.667	0.677	0.667	0.507	0.511	0.510	0.506	0.517	0.505
pnet	100	10.000	0.001	0.607	0.532	0.538	0.595	0.530	0.523	0.668	0.677	0.657	0.508	0.511	0.500	0.507	0.517	0.495
pnet	100	10.000	0.001	0.627	0.546	0.532	0.611	0.531	0.530	0.659	0.661	0.641	0.546	0.535	0.520	0.545	0.539	0.516
pnet	100	2.000	0.001	0.620	0.542	0.568	0.609	0.548	0.557	0.671	0.683	0.646	0.551	0.558	0.520	0.551	0.562	0.516
pnet	100	2.000	0.001	0.622	0.468	0.509	0.611	0.477	0.513	0.652	0.614	0.618	0.555	0.503	0.508	0.555	0.506	0.505
pnet	100	2.000	0.001	0.614	0.516	0.498	0.604	0.531	0.505	0.650	0.626	0.608	0.551	0.514	0.488	0.551	0.517	0.484
pnet	100	1.100	0.001	0.610	0.513	0.483	0.597	0.515	0.476	0.670	0.667	0.641	0.553	0.547	0.509	0.552	0.551	0.505
pnet	100	1.100	0.001	0.605	0.504	0.560	0.594	0.504	0.548	0.661	0.661	0.614	0.547	0.535	0.488	0.547	0.539	0.484
pnet	100	1.100	0.001	0.615	0.517	0.504	0.604	0.497	0.506	0.659	0.661	0.619	0.550	0.547	0.498	0.549	0.551	0.495
pnet	100	1.000	0.001	0.602	0.569	0.493	0.595	0.562	0.498	0.670	0.692	0.657	0.518	0.545	0.500	0.518	0.551	0.495
pnet	100	1.000	0.001	0.612	0.533	0.496	0.604	0.514	0.477	0.656	0.661	0.583	0.558	0.547	0.477	0.557	0.551	0.474
pnet	100	1.000	0.001	0.615	0.540	0.536	0.600	0.511	0.504	0.655	0.650	0.608	0.550	0.536	0.488	0.549	0.539	0.484
pnet	10	30.000	0.500	0.658	0.627	0.640	0.734	0.707	0.744	0.781	0.784	0.804	0.724	0.759	0.775	0.726	0.753	0.768
pnet	10	30.000	0.500	0.651	0.623	0.659	0.736	0.704	0.749	0.781	0.784	0.804	0.724	0.759	0.775	0.726	0.753	0.768
pnet	10	30.000	0.500	0.661	0.626	0.634	0.737	0.706	0.741	0.781	0.784	0.804	0.724	0.759	0.775	0.726	0.753	0.768
pnet	10	10.000	0.500	0.657	0.535	0.624	0.713	0.592	0.712	0.760	0.692	0.768	0.709	0.637	0.733	0.710	0.629	0.726
pnet	10	10.000	0.500	0.656	0.530	0.638	0.713	0.586	0.722	0.760	0.692	0.768	0.709	0.637	0.733	0.710	0.629	0.726
pnet	10	10.000	0.500	0.654	0.534	0.656	0.712	0.590	0.724	0.760	0.692	0.768	0.709	0.637	0.733	0.710	0.629	0.726
pnet	10	2.000	0.500	0.557	0.498	0.589	0.588	0.510	0.628	0.615	0.562	0.660	0.586	0.531	0.625	0.586	0.528	0.621
pnet	10	2.000	0.500	0.561	0.498	0.568	0.591	0.512	0.626	0.612	0.574	0.635	0.587	0.553	0.604	0.588	0.551	0.600
pnet	10	2.000	0.500	0.559	0.497	0.562	0.590	0.510	0.618	0.614	0.574	0.614	0.591	0.553	0.592	0.592	0.551	0.589
pnet	10	1.100	0.500	0.535	0.499	0.459	0.538	0.492	0.483	0.661	0.613	0.614	0.524	0.474	0.495	0.527	0.461	0.484
pnet	10	1.100	0.500	0.529	0.501	0.472	0.540	0.491	0.489	0.493	0.456	0.395	0.542	0.514	0.480	0.542	0.517	0.484
pnet	10	1.100	0.500	0.519	0.497	0.469	0.533	0.483	0.476	0.553	0.505	0.489	0.537	0.496	0.495	0.538	0.494	0.495
pnet	10	1.000	0.500	0.534	0.461	0.439	0.527	0.429	0.416	0.313	0.277	0.235	0.504	0.463	0.444	0.502	0.472	0.453
pnet	10	1.000	0.500	0.509	0.441	0.468	0.492	0.401	0.469	0.670	0.652	0.652	0.500	0.500	0.500	0.503	0.483	0.484
pnet	10	1.000	0.500	0.500	0.588	0.564	0.492	0.557	0.557	0.000	0.000	0.000	0.500	0.500	0.500	0.497	0.517	0.516
pnet	10	30.000	0.200	0.789	0.837	0.808	0.839	0.875	0.831	0.850	0.854	0.816	0.842	0.863	0.812	0.842	0.865	0.811
pnet	10	30.000	0.200	0.788	0.818	0.814	0.839	0.856	0.832	0.850	0.854	0.816	0.842	0.863	0.812	0.842	0.865	0.811
pnet	10	30.000	0.200	0.788	0.824	0.807	0.840	0.861	0.827	0.850	0.854	0.816	0.842	0.863	0.812	0.842	0.865	0.811
pnet	10	10.000	0.200	0.743	0.695	0.705	0.761	0.711	0.742	0.751	0.709	0.736	0.759	0.739	0.756	0.759	0.742	0.758
pnet	10	10.000	0.200	0.748	0.696	0.729	0.765	0.713	0.753	0.751	0.709	0.736	0.759	0.739	0.756	0.759	0.742	0.758
pnet	10	10.000	0.200	0.749	0.693	0.726	0.760	0.704	0.745	0.751	0.709	0.736	0.759	0.739	0.756	0.759	0.742	0.758
pnet	10	2.000	0.200	0.574	0.575	0.604	0.568	0.548	0.561	0.432	0.435	0.459	0.565	0.555	0.573	0.564	0.562	0.579
pnet	10	2.000	0.200	0.577	0.574	0.571	0.570	0.544	0.564	0.428	0.441	0.480	0.565	0.566	0.583	0.564	0.573	0.589
pnet	10	2.000	0.200	0.575	0.575	0.604	0.571	0.545	0.560	0.662	0.656	0.641	0.523	0.531	0.527	0.526	0.517	0.516
pnet	10	1.100	0.200	0.528	0.479	0.510	0.531	0.481	0.521	0.648	0.612	0.603	0.522	0.485	0.484	0.524	0.472	0.474
pnet	10	1.100	0.200	0.527	0.467	0.502	0.532	0.469	0.505	0.342	0.237	0.328	0.526	0.484	0.518	0.524	0.494	0.526
pnet	10	1.100	0.200	0.528	0.596	0.494	0.504	0.549	0.487	0.000	0.000	0.000	0.500	0.500	0.500	0.497	0.517	0.516
pnet	10	1.000	0.200	0.530	0.461	0.498	0.522	0.438	0.481	0.666	0.635	0.614	0.527	0.498	0.495	0.530	0.483	0.484
pnet	10	1.000	0.200	0.522	0.477	0.487	0.511	0.465	0.485	0.620	0.587	0.554	0.519	0.503	0.480	0.520	0.494	0.474
pnet	10	1.000	0.200	0.524	0.451	0.495	0.519	0.425	0.469	0.655	0.623	0.603	0.522	0.496	0.484	0.524	0.483	0.474
pnet	10	30.000	0.100	0.835	0.779	0.842	0.839	0.781	0.873	0.824	0.775	0.854	0.836	0.795	0.862	0.835	0.798	0.863
pnet	10	30.000	0.100	0.833	0.783	0.893	0.838	0.781	0.886	0.824	0.775	0.854	0.836	0.795	0.862	0.835	0.798	0.863
pnet	10	30.000	0.100	0.832	0.776	0.888	0.835	0.781	0.884	0.824	0.775	0.854	0.836	0.795	0.862	0.835	0.798	0.863
pnet	10	10.000	0.100	0.745	0.700	0.676	0.712	0.710	0.646	0.653	0.648	0.583	0.717	0.713	0.677	0.715	0.719	0.684
pnet	10	10.000	0.100	0.751	0.698	0.660	0.714	0.708	0.672	0.653	0.648	0.583	0.717	0.713	0.677	0.715	0.719	0.684
pnet	10	10.000	0.100	0.747	0.699	0.655	0.716	0.710	0.665	0.653	0.648	0.583	0.717	0.713	0.677	0.715	0.719	0.684
pnet	10	2.000	0.100	0.559	0.479	0.571	0.544	0.463	0.572	0.283	0.211	0.375	0.543	0.483	0.569	0.540	0.494	0.579
pnet	10	2.000	0.100	0.470	0.481	0.465	0.448	0.465	0.426	0.606	0.622	0.560	0.459	0.506	0.431	0.461	0.494	0.421
pnet	10	2.000	0.100	0.566	0.520	0.616	0.547	0.486	0.576	0.000	0.000	0.000	0.500	0.500	0.500	0.497	0.517	0.516
pnet	10	1.100	0.100	0.523	0.464	0.475	0.517	0.424	0.467	0.597	0.500	0.510	0.521	0.443	0.476	0.522	0.438	0.474
pnet	10	1.100	0.100	0.521	0.474	0.481	0.513	0.456	0.480	0.298	0.312	0.233	0.480	0.497	0.505	0.478	0.506	0.516
pnet	10	1.100	0.100	0.523	0.464	0.455	0.516	0.429	0.452	0.671	0.641	0.606	0.515	0.498	0.465	0.518	0.483	0.453
pnet	10	1.000	0.100	0.524	0.466	0.504	0.519	0.446	0.500	0.097	0.083	0.000	0.513	0.491	0.490	0.510	0.506	0.505
pnet	10	1.000	0.100	0.525	0.456	0.478	0.519	0.436	0.484	0.667	0.629	0.614	0.530	0.497	0.495	0.532	0.483	0.484
pnet	10	1.000	0.100	0.518	0.524	0.425	0.509	0.507	0.412	0.088	0.196	0.000	0.509	0.526	0.480	0.506	0.539	0.495
pnet	10	30.000	0.050	0.813	0.760	0.901	0.766	0.754	0.858	0.722	0.712	0.867	0.772	0.759	0.881	0.771	0.764	0.884
pnet	10	30.000	0.050	0.804	0.761	0.903	0.767	0.756	0.859	0.722	0.712	0.867	0.772	0.759	0.881	0.771	0.764	0.884
pnet	10	30.000	0.050	0.814	0.762	0.899	0.766	0.753	0.855	0.722	0.712	0.867	0.772	0.759	0.881	0.771	0.764	0.884
pnet	10	10.000	0.050	0.709	0.666	0.717	0.645	0.662	0.648	0.481	0.567	0.523	0.644	0.667	0.664	0.642	0.674	0.674
pnet	10	10.000	0.050	0.715	0.682	0.712	0.656	0.670	0.638	0.481	0.567	0.523	0.644	0.667	0.664	0.642	0.674	0.674
pnet	10	10.000	0.050	0.711	0.658	0.700	0.650	0.645	0.623	0.481	0.567	0.523	0.644	0.667	0.664	0.642	0.674	0.674
pnet	10	2.000	0.050	0.541	0.565	0.500	0.532	0.502	0.465	0.207	0.231	0.115	0.527	0.537	0.502	0.524	0.551	0.516
pnet	10	2.000	0.050	0.540	0.565	0.513	0.530	0.502	0.484	0.276	0.316	0.145	0.532	0.550	0.492	0.530	0.562	0.505
pnet	10	2.000	0.050	0.542	0.562	0.518	0.533	0.497	0.486	0.640	0.605	0.607	0.518	0.484	0.504	0.520	0.472	0.495
pnet	10	1.100	0.050	0.518	0.494	0.484	0.510	0.482	0.493	0.669	0.640	0.614	0.532	0.509	0.495	0.535	0.494	0.484
pnet	10	1.100	0.050	0.522	0.487	0.456	0.512	0.478	0.464	0.652	0.628	0.613	0.523	0.507	0.505	0.526	0.494	0.495
pnet	10	1.100	0.050	0.523	0.476	0.475	0.518	0.462	0.470	0.079	0.083	0.000	0.510	0.491	0.490	0.507	0.506	0.505
pnet	10	1.000	0.050	0.522	0.484	0.476	0.510	0.471	0.471	0.669	0.646	0.605	0.519	0.509	0.475	0.522	0.494	0.463
pnet	10	1.000	0.050	0.527	0.487	0.468	0.517	0.484	0.470	0.673	0.646	0.605	0.525	0.509	0.475	0.528	0.494	0.463
pnet	10	1.000	0.050	0.525	0.489	0.479	0.513	0.482	0.473	0.642	0.602	0.602	0.520	0.504	0.494	0.522	0.494	0.484
pnet	10	30.000	0.010	0.677	0.657	0.683	0.617	0.580	0.603	0.371	0.377	0.386	0.610	0.616	0.620	0.607	0.629	0.632
pnet	10	30.000	0.010	0.672	0.652	0.686	0.614	0.575	0.608	0.371	0.377	0.386	0.610	0.616	0.620	0.607	0.629	0.632
pnet	10	30.000	0.010	0.675	0.653	0.669	0.618	0.575	0.587	0.371	0.377	0.386	0.610	0.616	0.620	0.607	0.629	0.632
pnet	10	10.000	0.010	0.600	0.477	0.554	0.551	0.467	0.510	0.184	0.044	0.122	0.547	0.501	0.533	0.544	0.517	0.547
pnet	10	10.000	0.010	0.604	0.490	0.555	0.554	0.488	0.519	0.184	0.044	0.122	0.547	0.501	0.533	0.544	0.517	0.547
pnet	10	10.000	0.010	0.603	0.486	0.583	0.552	0.482	0.538	0.211	0.125	0.122	0.551	0.513	0.533	0.548	0.528	0.547
pnet	10	2.000	0.010	0.530	0.487	0.491	0.521	0.468	0.479	0.522	0.447	0.462	0.502	0.471	0.483	0.502	0.472	0.484
pnet	10	2.000	0.010	0.529	0.487	0.474	0.520	0.469	0.478	0.655	0.618	0.624	0.523	0.485	0.516	0.526	0.472	0.505
pnet	10	2.000	0.010	0.529	0.498	0.466	0.520	0.469	0.469	0.124	0.122	0.000	0.518	0.502	0.490	0.515	0.517	0.505
pnet	10	1.100	0.010	0.520	0.473	0.475	0.510	0.455	0.468	0.666	0.646	0.609	0.522	0.509	0.485	0.524	0.494	0.474
pnet	10	1.100	0.010	0.522	0.485	0.494	0.510	0.468	0.482	0.656	0.618	0.624	0.523	0.485	0.516	0.526	0.472	0.505
pnet	10	1.100	0.010	0.523	0.473	0.486	0.513	0.455	0.482	0.672	0.646	0.611	0.516	0.509	0.476	0.519	0.494	0.463
pnet	10	1.000	0.010	0.521	0.480	0.468	0.512	0.468	0.466	0.667	0.635	0.614	0.526	0.498	0.495	0.528	0.483	0.484
pnet	10	1.000	0.010	0.526	0.480	0.478	0.516	0.467	0.478	0.628	0.579	0.588	0.519	0.471	0.493	0.520	0.461	0.484
pnet	10	1.000	0.010	0.521	0.481	0.472	0.513	0.469	0.472	0.571	0.463	0.505	0.518	0.430	0.486	0.519	0.427	0.484
pnet	10	30.000	0.001	0.543	0.564	0.510	0.523	0.522	0.490	0.070	0.167	0.043	0.513	0.536	0.511	0.510	0.551	0.526
pnet	10	30.000	0.001	0.543	0.561	0.501	0.525	0.519	0.484	0.485	0.506	0.467	0.502	0.517	0.494	0.502	0.517	0.495
pnet	10	30.000	0.001	0.539	0.537	0.521	0.523	0.517	0.496	0.675	0.646	0.615	0.523	0.509	0.486	0.526	0.494	0.474
pnet	10	10.000	0.001	0.525	0.478	0.468	0.514	0.463	0.465	0.624	0.566	0.593	0.513	0.459	0.503	0.515	0.449	0.495
pnet	10	10.000	0.001	0.524	0.491	0.502	0.514	0.480	0.498	0.582	0.505	0.524	0.515	0.454	0.487	0.516	0.449	0.484
pnet	10	10.000	0.001	0.522	0.480	0.503	0.511	0.466	0.492	0.619	0.582	0.541	0.513	0.492	0.469	0.515	0.483	0.463
pnet	10	2.000	0.001	0.521	0.480	0.481	0.510	0.468	0.480	0.649	0.628	0.613	0.521	0.507	0.505	0.523	0.494	0.495
pnet	10	2.000	0.001	0.527	0.480	0.469	0.515	0.468	0.470	0.667	0.646	0.614	0.524	0.509	0.495	0.527	0.494	0.484
pnet	10	2.000	0.001	0.523	0.480	0.484	0.512	0.468	0.484	0.069	0.085	0.000	0.509	0.502	0.490	0.506	0.517	0.505
pnet	10	1.100	0.001	0.522	0.481	0.471	0.511	0.470	0.473	0.203	0.189	0.077	0.496	0.504	0.481	0.494	0.517	0.495
pnet	10	1.100	0.001	0.521	0.481	0.466	0.512	0.468	0.461	0.667	0.635	0.614	0.527	0.498	0.495	0.530	0.483	0.484
pnet	10	1.100	0.001	0.522	0.480	0.471	0.513	0.468	0.469	0.668	0.629	0.614	0.531	0.497	0.495	0.534	0.483	0.484
pnet	10	1.000	0.001	0.522	0.481	0.476	0.511	0.469	0.471	0.658	0.618	0.624	0.527	0.485	0.516	0.530	0.472	0.505
pnet	10	1.000	0.001	0.521	0.481	0.502	0.511	0.469	0.492	0.641	0.617	0.618	0.518	0.495	0.515	0.520	0.483	0.505
pnet	10	1.000	0.001	0.521	0.478	0.497	0.511	0.467	0.496	0.668	0.629	0.614	0.531	0.497	0.495	0.534	0.483	0.484
