## Supplemental Table 5 for "Simulation and empirical evaluation of biologically-informed neural network performance"

model_type	datasets	count	train_avg_precision	validation_avg_precision	test_avg_precision	train_roc_auc_score	validation_roc_auc_score	test_roc_auc_score	train_f1_score	validation_f1_score	test_f1_score	train_balanced_acc	validation_balanced_acc	test_balanced_acc	train_acc	validation_acc	test_acc
pnet	germline_common_lof_missense	5	0.39 ± 0.001	0.341 ± 0.009	0.423 ± 0.003	0.584 ± 0.001	0.456 ± 0.002	0.586 ± 0.002	0.0 ± 0.0	0.0 ± 0.0	0.0 ± 0.0	0.5 ± 0.0	0.5 ± 0.0	0.5 ± 0.0	0.684 ± 0.0	0.685 ± 0.0	0.663 ± 0.0
pnet	germline_rare_common_lof_missense	5	0.508 ± 0.022	0.532 ± 0.03	0.438 ± 0.049	0.661 ± 0.014	0.576 ± 0.01	0.576 ± 0.026	0.028 ± 0.051	0.028 ± 0.038	0.012 ± 0.027	0.507 ± 0.013	0.507 ± 0.01	0.503 ± 0.007	0.688 ± 0.008	0.69 ± 0.006	0.665 ± 0.005
pnet	germline_rare_common_missense	5	0.399 ± 0.003	0.329 ± 0.008	0.394 ± 0.018	0.592 ± 0.002	0.458 ± 0.02	0.567 ± 0.01	0.0 ± 0.0	0.0 ± 0.0	0.0 ± 0.0	0.5 ± 0.0	0.5 ± 0.0	0.5 ± 0.0	0.684 ± 0.0	0.685 ± 0.0	0.663 ± 0.0
pnet	germline_rare_lof	5	0.524 ± 0.009	0.546 ± 0.014	0.453 ± 0.03	0.666 ± 0.01	0.57 ± 0.014	0.586 ± 0.025	0.003 ± 0.005	0.0 ± 0.0	0.0 ± 0.0	0.501 ± 0.001	0.5 ± 0.0	0.5 ± 0.0	0.684 ± 0.001	0.685 ± 0.0	0.663 ± 0.0
pnet	germline_rare_lof_missense	5	0.525 ± 0.012	0.542 ± 0.051	0.422 ± 0.027	0.673 ± 0.005	0.598 ± 0.028	0.565 ± 0.021	0.02 ± 0.046	0.014 ± 0.031	0.012 ± 0.027	0.505 ± 0.012	0.504 ± 0.008	0.503 ± 0.007	0.687 ± 0.007	0.688 ± 0.005	0.665 ± 0.005
pnet	somatic_amp somatic_del somatic_mut	5	0.986 ± 0.007	0.856 ± 0.025	0.915 ± 0.024	0.991 ± 0.004	0.918 ± 0.013	0.945 ± 0.016	0.931 ± 0.025	0.741 ± 0.01	0.809 ± 0.051	0.939 ± 0.023	0.808 ± 0.01	0.845 ± 0.039	0.959 ± 0.014	0.845 ± 0.009	0.888 ± 0.023
pnet	somatic_amp somatic_del somatic_mut germline_common_lof_missense	5	0.991 ± 0.004	0.885 ± 0.018	0.912 ± 0.022	0.995 ± 0.002	0.942 ± 0.009	0.941 ± 0.014	0.947 ± 0.017	0.753 ± 0.027	0.763 ± 0.065	0.951 ± 0.016	0.812 ± 0.02	0.812 ± 0.042	0.968 ± 0.01	0.858 ± 0.013	0.865 ± 0.033
pnet	somatic_amp somatic_del somatic_mut germline_rare_common_lof_missense	5	0.987 ± 0.006	0.876 ± 0.027	0.907 ± 0.019	0.992 ± 0.004	0.93 ± 0.014	0.927 ± 0.014	0.917 ± 0.041	0.75 ± 0.018	0.761 ± 0.031	0.927 ± 0.035	0.81 ± 0.016	0.811 ± 0.023	0.952 ± 0.022	0.858 ± 0.01	0.863 ± 0.013
pnet	somatic_amp somatic_del somatic_mut germline_rare_common_missense	5	0.989 ± 0.005	0.873 ± 0.022	0.897 ± 0.024	0.993 ± 0.003	0.933 ± 0.006	0.934 ± 0.009	0.927 ± 0.035	0.756 ± 0.056	0.74 ± 0.073	0.935 ± 0.032	0.815 ± 0.042	0.798 ± 0.05	0.957 ± 0.02	0.863 ± 0.024	0.855 ± 0.034
pnet	somatic_amp somatic_del somatic_mut germline_rare_lof	5	0.989 ± 0.005	0.881 ± 0.024	0.9 ± 0.02	0.993 ± 0.003	0.933 ± 0.016	0.93 ± 0.013	0.916 ± 0.038	0.744 ± 0.04	0.752 ± 0.059	0.926 ± 0.034	0.806 ± 0.031	0.808 ± 0.044	0.951 ± 0.02	0.856 ± 0.015	0.859 ± 0.022
pnet	somatic_amp somatic_del somatic_mut germline_rare_lof_missense	5	0.992 ± 0.003	0.884 ± 0.017	0.911 ± 0.017	0.995 ± 0.002	0.938 ± 0.011	0.936 ± 0.006	0.964 ± 0.013	0.791 ± 0.033	0.802 ± 0.059	0.969 ± 0.011	0.843 ± 0.024	0.842 ± 0.044	0.978 ± 0.008	0.874 ± 0.022	0.882 ± 0.031
rf	germline_common_lof_missense	5	0.821 ± 0.007	0.535 ± 0.02	0.725 ± 0.021	0.907 ± 0.002	0.609 ± 0.023	0.786 ± 0.008	0.444 ± 0.028	0.214 ± 0.051	0.404 ± 0.019	0.641 ± 0.011	0.559 ± 0.015	0.622 ± 0.007	0.769 ± 0.006	0.721 ± 0.009	0.739 ± 0.005
rf	germline_rare_common_lof_missense	5	0.889 ± 0.003	0.594 ± 0.025	0.662 ± 0.019	0.94 ± 0.001	0.671 ± 0.016	0.733 ± 0.017	0.584 ± 0.019	0.281 ± 0.061	0.333 ± 0.023	0.706 ± 0.01	0.582 ± 0.02	0.595 ± 0.009	0.812 ± 0.006	0.737 ± 0.013	0.722 ± 0.006
rf	germline_rare_common_missense	5	0.833 ± 0.006	0.533 ± 0.016	0.691 ± 0.024	0.911 ± 0.004	0.626 ± 0.016	0.775 ± 0.007	0.463 ± 0.024	0.213 ± 0.03	0.352 ± 0.033	0.649 ± 0.01	0.557 ± 0.01	0.6 ± 0.013	0.775 ± 0.006	0.719 ± 0.008	0.722 ± 0.009
rf	germline_rare_lof	5	0.883 ± 0.002	0.607 ± 0.021	0.701 ± 0.025	0.938 ± 0.002	0.668 ± 0.029	0.759 ± 0.027	0.567 ± 0.014	0.239 ± 0.025	0.375 ± 0.047	0.697 ± 0.007	0.568 ± 0.008	0.612 ± 0.019	0.805 ± 0.005	0.728 ± 0.005	0.735 ± 0.014
rf	germline_rare_lof_missense	5	0.891 ± 0.002	0.602 ± 0.009	0.646 ± 0.012	0.942 ± 0.003	0.681 ± 0.006	0.726 ± 0.006	0.567 ± 0.007	0.226 ± 0.03	0.313 ± 0.057	0.697 ± 0.004	0.563 ± 0.009	0.587 ± 0.019	0.806 ± 0.002	0.724 ± 0.006	0.716 ± 0.013
rf	somatic_amp somatic_del somatic_mut	5	0.978 ± 0.001	0.732 ± 0.024	0.86 ± 0.012	0.99 ± 0.0	0.858 ± 0.011	0.926 ± 0.007	0.929 ± 0.004	0.662 ± 0.014	0.695 ± 0.027	0.952 ± 0.003	0.752 ± 0.01	0.768 ± 0.018	0.954 ± 0.003	0.8 ± 0.009	0.821 ± 0.013
rf	somatic_amp somatic_del somatic_mut germline_common_lof_missense	5	0.976 ± 0.001	0.736 ± 0.041	0.846 ± 0.014	0.99 ± 0.001	0.857 ± 0.013	0.916 ± 0.007	0.934 ± 0.007	0.655 ± 0.05	0.679 ± 0.025	0.956 ± 0.005	0.748 ± 0.035	0.757 ± 0.017	0.958 ± 0.005	0.798 ± 0.024	0.813 ± 0.014
rf	somatic_amp somatic_del somatic_mut germline_rare_common_lof_missense	5	0.975 ± 0.002	0.723 ± 0.014	0.842 ± 0.012	0.99 ± 0.001	0.855 ± 0.006	0.916 ± 0.011	0.928 ± 0.008	0.633 ± 0.027	0.659 ± 0.018	0.952 ± 0.007	0.732 ± 0.018	0.745 ± 0.012	0.954 ± 0.005	0.787 ± 0.014	0.8 ± 0.011
rf	somatic_amp somatic_del somatic_mut germline_rare_common_missense	5	0.976 ± 0.002	0.718 ± 0.04	0.84 ± 0.019	0.99 ± 0.001	0.856 ± 0.014	0.916 ± 0.006	0.931 ± 0.006	0.656 ± 0.029	0.683 ± 0.01	0.954 ± 0.004	0.748 ± 0.02	0.76 ± 0.007	0.955 ± 0.004	0.798 ± 0.014	0.813 ± 0.005
rf	somatic_amp somatic_del somatic_mut germline_rare_lof	5	0.977 ± 0.003	0.732 ± 0.019	0.84 ± 0.004	0.99 ± 0.001	0.855 ± 0.008	0.916 ± 0.003	0.929 ± 0.009	0.636 ± 0.027	0.666 ± 0.034	0.953 ± 0.007	0.734 ± 0.018	0.749 ± 0.021	0.954 ± 0.006	0.787 ± 0.019	0.808 ± 0.016
rf	somatic_amp somatic_del somatic_mut germline_rare_lof_missense	5	0.975 ± 0.002	0.744 ± 0.015	0.847 ± 0.016	0.99 ± 0.001	0.858 ± 0.006	0.914 ± 0.007	0.934 ± 0.004	0.651 ± 0.019	0.69 ± 0.034	0.955 ± 0.003	0.745 ± 0.013	0.765 ± 0.022	0.957 ± 0.003	0.796 ± 0.009	0.819 ± 0.019
