## Supplemental Table 6 for "Simulation and empirical evaluation of biologically-informed neural network performance"

model_type	datasets	train_avg_precision	validation_avg_precision	test_avg_precision	train_roc_auc_score	validation_roc_auc_score	test_roc_auc_score	train_f1_score	validation_f1_score	test_f1_score	train_balanced_acc	validation_balanced_acc	test_balanced_acc	train_acc	validation_acc	test_acc
pnet	somatic_amp somatic_del somatic_mut germline_rare_common_missense	0.995	0.849	0.918	0.996	0.931	0.940	0.973	0.821	0.717	0.977	0.870	0.781	0.983	0.888	0.842
pnet	somatic_amp somatic_del somatic_mut germline_rare_common_missense	0.984	0.874	0.899	0.990	0.940	0.946	0.897	0.735	0.667	0.907	0.797	0.750	0.941	0.854	0.821
pnet	somatic_amp somatic_del somatic_mut germline_rare_common_missense	0.989	0.891	0.893	0.993	0.931	0.928	0.948	0.745	0.847	0.952	0.806	0.875	0.968	0.854	0.905
pnet	somatic_amp somatic_del somatic_mut germline_rare_common_missense	0.984	0.852	0.858	0.990	0.923	0.923	0.887	0.681	0.692	0.900	0.761	0.765	0.935	0.831	0.832
pnet	somatic_amp somatic_del somatic_mut germline_rare_common_missense	0.991	0.897	0.914	0.995	0.937	0.932	0.929	0.800	0.778	0.936	0.841	0.820	0.958	0.888	0.874
pnet	somatic_amp somatic_del somatic_mut germline_common_lof_missense	0.987	0.855	0.880	0.991	0.927	0.928	0.927	0.720	0.654	0.932	0.789	0.742	0.957	0.843	0.811
pnet	somatic_amp somatic_del somatic_mut germline_common_lof_missense	0.987	0.896	0.902	0.992	0.944	0.929	0.932	0.745	0.764	0.938	0.806	0.812	0.959	0.854	0.863
pnet	somatic_amp somatic_del somatic_mut germline_common_lof_missense	0.994	0.902	0.918	0.996	0.940	0.938	0.966	0.792	0.807	0.971	0.842	0.844	0.979	0.876	0.884
pnet	somatic_amp somatic_del somatic_mut germline_common_lof_missense	0.994	0.886	0.935	0.996	0.946	0.957	0.957	0.745	0.778	0.958	0.806	0.820	0.974	0.854	0.874
pnet	somatic_amp somatic_del somatic_mut germline_common_lof_missense	0.994	0.884	0.927	0.997	0.950	0.954	0.954	0.760	0.815	0.957	0.815	0.844	0.972	0.865	0.895
pnet	somatic_amp somatic_del somatic_mut germline_rare_lof_missense	0.991	0.901	0.938	0.994	0.942	0.936	0.968	0.836	0.881	0.972	0.878	0.898	0.980	0.899	0.926
pnet	somatic_amp somatic_del somatic_mut germline_rare_lof_missense	0.989	0.900	0.910	0.993	0.948	0.937	0.953	0.776	0.800	0.960	0.823	0.836	0.971	0.876	0.884
pnet	somatic_amp somatic_del somatic_mut germline_rare_lof_missense	0.992	0.877	0.915	0.995	0.930	0.930	0.965	0.750	0.839	0.974	0.818	0.875	0.978	0.843	0.895
pnet	somatic_amp somatic_del somatic_mut germline_rare_lof_missense	0.991	0.859	0.895	0.994	0.923	0.944	0.952	0.808	0.750	0.956	0.850	0.804	0.971	0.888	0.853
pnet	somatic_amp somatic_del somatic_mut germline_rare_lof_missense	0.997	0.885	0.896	0.998	0.946	0.931	0.983	0.786	0.741	0.984	0.844	0.797	0.989	0.865	0.853
pnet	somatic_amp somatic_del somatic_mut germline_rare_common_lof_missense	0.983	0.909	0.881	0.990	0.946	0.907	0.935	0.778	0.767	0.944	0.834	0.820	0.960	0.865	0.853
pnet	somatic_amp somatic_del somatic_mut germline_rare_common_lof_missense	0.983	0.841	0.901	0.990	0.912	0.935	0.928	0.755	0.807	0.938	0.816	0.844	0.957	0.854	0.884
pnet	somatic_amp somatic_del somatic_mut germline_rare_common_lof_missense	0.983	0.879	0.904	0.989	0.930	0.920	0.902	0.750	0.755	0.912	0.805	0.805	0.943	0.865	0.863
pnet	somatic_amp somatic_del somatic_mut germline_rare_common_lof_missense	0.996	0.858	0.917	0.998	0.920	0.934	0.963	0.731	0.755	0.966	0.798	0.805	0.978	0.843	0.863
pnet	somatic_amp somatic_del somatic_mut germline_rare_common_lof_missense	0.991	0.894	0.933	0.995	0.940	0.941	0.855	0.739	0.720	0.874	0.795	0.781	0.920	0.865	0.853
pnet	germline_rare_common_lof_missense	0.489	0.512	0.404	0.661	0.585	0.575	0.000	0.000	0.000	0.500	0.500	0.500	0.684	0.685	0.663
pnet	germline_rare_common_lof_missense	0.526	0.544	0.460	0.675	0.571	0.581	0.117	0.069	0.061	0.530	0.518	0.516	0.702	0.697	0.674
pnet	germline_rare_common_lof_missense	0.485	0.560	0.515	0.643	0.582	0.615	0.000	0.000	0.000	0.500	0.500	0.500	0.684	0.685	0.663
pnet	germline_rare_common_lof_missense	0.503	0.491	0.414	0.650	0.561	0.564	0.000	0.000	0.000	0.500	0.500	0.500	0.684	0.685	0.663
pnet	germline_rare_common_lof_missense	0.534	0.554	0.398	0.674	0.580	0.546	0.025	0.069	0.000	0.506	0.518	0.500	0.688	0.697	0.663
pnet	somatic_amp somatic_del somatic_mut germline_rare_lof	0.981	0.879	0.894	0.988	0.931	0.927	0.927	0.778	0.812	0.941	0.834	0.859	0.955	0.865	0.874
pnet	somatic_amp somatic_del somatic_mut germline_rare_lof	0.994	0.920	0.886	0.996	0.960	0.930	0.860	0.696	0.680	0.877	0.769	0.758	0.922	0.843	0.832
pnet	somatic_amp somatic_del somatic_mut germline_rare_lof	0.987	0.864	0.880	0.993	0.934	0.910	0.897	0.723	0.706	0.907	0.787	0.773	0.941	0.854	0.842
pnet	somatic_amp somatic_del somatic_mut germline_rare_lof	0.992	0.861	0.919	0.996	0.918	0.940	0.936	0.731	0.755	0.942	0.798	0.805	0.962	0.843	0.863
pnet	somatic_amp somatic_del somatic_mut germline_rare_lof	0.992	0.882	0.924	0.995	0.922	0.941	0.959	0.792	0.807	0.963	0.842	0.844	0.975	0.876	0.884
pnet	germline_common_lof_missense	0.389	0.331	0.419	0.583	0.456	0.583	0.000	0.000	0.000	0.500	0.500	0.500	0.684	0.685	0.663
pnet	germline_common_lof_missense	0.391	0.349	0.425	0.585	0.457	0.587	0.000	0.000	0.000	0.500	0.500	0.500	0.684	0.685	0.663
pnet	germline_common_lof_missense	0.390	0.336	0.421	0.584	0.453	0.585	0.000	0.000	0.000	0.500	0.500	0.500	0.684	0.685	0.663
pnet	germline_common_lof_missense	0.389	0.351	0.426	0.584	0.460	0.588	0.000	0.000	0.000	0.500	0.500	0.500	0.684	0.685	0.663
pnet	germline_common_lof_missense	0.392	0.337	0.424	0.585	0.456	0.587	0.000	0.000	0.000	0.500	0.500	0.500	0.684	0.685	0.663
pnet	germline_rare_lof_missense	0.538	0.539	0.381	0.678	0.612	0.546	0.102	0.069	0.061	0.526	0.518	0.516	0.700	0.697	0.674
pnet	germline_rare_lof_missense	0.521	0.531	0.440	0.671	0.593	0.552	0.000	0.000	0.000	0.500	0.500	0.500	0.684	0.685	0.663
pnet	germline_rare_lof_missense	0.522	0.583	0.453	0.666	0.598	0.600	0.000	0.000	0.000	0.500	0.500	0.500	0.684	0.685	0.663
pnet	germline_rare_lof_missense	0.536	0.463	0.419	0.677	0.556	0.559	0.000	0.000	0.000	0.500	0.500	0.500	0.684	0.685	0.663
pnet	germline_rare_lof_missense	0.510	0.593	0.416	0.672	0.631	0.566	0.000	0.000	0.000	0.500	0.500	0.500	0.684	0.685	0.663
pnet	germline_rare_common_missense	0.402	0.327	0.376	0.593	0.466	0.558	0.000	0.000	0.000	0.500	0.500	0.500	0.684	0.685	0.663
pnet	germline_rare_common_missense	0.395	0.320	0.391	0.590	0.435	0.567	0.000	0.000	0.000	0.500	0.500	0.500	0.684	0.685	0.663
pnet	germline_rare_common_missense	0.399	0.323	0.424	0.590	0.443	0.583	0.000	0.000	0.000	0.500	0.500	0.500	0.684	0.685	0.663
pnet	germline_rare_common_missense	0.402	0.340	0.393	0.592	0.485	0.566	0.000	0.000	0.000	0.500	0.500	0.500	0.684	0.685	0.663
pnet	germline_rare_common_missense	0.397	0.335	0.387	0.593	0.461	0.561	0.000	0.000	0.000	0.500	0.500	0.500	0.684	0.685	0.663
pnet	germline_rare_lof	0.524	0.540	0.453	0.674	0.570	0.586	0.000	0.000	0.000	0.500	0.500	0.500	0.684	0.685	0.663
pnet	germline_rare_lof	0.520	0.539	0.402	0.654	0.560	0.544	0.008	0.000	0.000	0.502	0.500	0.500	0.685	0.685	0.663
pnet	germline_rare_lof	0.513	0.570	0.458	0.658	0.585	0.590	0.000	0.000	0.000	0.500	0.500	0.500	0.684	0.685	0.663
pnet	germline_rare_lof	0.523	0.545	0.482	0.672	0.582	0.605	0.000	0.000	0.000	0.500	0.500	0.500	0.684	0.685	0.663
pnet	germline_rare_lof	0.537	0.534	0.467	0.673	0.553	0.602	0.008	0.000	0.000	0.502	0.500	0.500	0.685	0.685	0.663
pnet	somatic_amp somatic_del somatic_mut	0.996	0.835	0.949	0.998	0.906	0.964	0.971	0.746	0.871	0.976	0.819	0.898	0.982	0.831	0.916
pnet	somatic_amp somatic_del somatic_mut	0.979	0.880	0.925	0.987	0.925	0.960	0.928	0.731	0.821	0.937	0.798	0.851	0.957	0.843	0.895
pnet	somatic_amp somatic_del somatic_mut	0.990	0.838	0.908	0.994	0.905	0.937	0.934	0.731	0.731	0.940	0.798	0.789	0.960	0.843	0.853
pnet	somatic_amp somatic_del somatic_mut	0.985	0.842	0.884	0.990	0.919	0.930	0.916	0.755	0.821	0.925	0.816	0.851	0.950	0.854	0.895
pnet	somatic_amp somatic_del somatic_mut	0.982	0.886	0.911	0.989	0.936	0.934	0.905	0.745	0.800	0.916	0.806	0.836	0.945	0.854	0.884
rf	somatic_amp somatic_del somatic_mut germline_rare_common_missense	0.980	0.753	0.853	0.991	0.861	0.921	0.939	0.654	0.667	0.960	0.746	0.750	0.960	0.798	0.811
rf	somatic_amp somatic_del somatic_mut germline_rare_common_missense	0.974	0.693	0.808	0.989	0.834	0.907	0.925	0.627	0.690	0.950	0.728	0.765	0.951	0.787	0.811
rf	somatic_amp somatic_del somatic_mut germline_rare_common_missense	0.978	0.771	0.850	0.990	0.869	0.919	0.932	0.704	0.679	0.954	0.782	0.757	0.957	0.820	0.811
rf	somatic_amp somatic_del somatic_mut germline_rare_common_missense	0.975	0.680	0.846	0.990	0.851	0.918	0.925	0.654	0.691	0.950	0.746	0.765	0.951	0.798	0.821
rf	somatic_amp somatic_del somatic_mut germline_rare_common_missense	0.976	0.696	0.845	0.990	0.863	0.917	0.933	0.642	0.690	0.955	0.738	0.765	0.957	0.787	0.811
rf	somatic_amp somatic_del somatic_mut germline_common_lof_missense	0.978	0.672	0.839	0.991	0.835	0.918	0.945	0.588	0.714	0.964	0.702	0.781	0.964	0.764	0.832
rf	somatic_amp somatic_del somatic_mut germline_common_lof_missense	0.976	0.778	0.861	0.990	0.862	0.924	0.935	0.704	0.655	0.957	0.782	0.742	0.958	0.820	0.800
rf	somatic_amp somatic_del somatic_mut germline_common_lof_missense	0.975	0.766	0.860	0.990	0.869	0.921	0.937	0.704	0.679	0.958	0.782	0.757	0.959	0.820	0.811
rf	somatic_amp somatic_del somatic_mut germline_common_lof_missense	0.975	0.739	0.839	0.989	0.859	0.905	0.927	0.654	0.691	0.953	0.746	0.765	0.953	0.798	0.821
rf	somatic_amp somatic_del somatic_mut germline_common_lof_missense	0.977	0.725	0.830	0.990	0.861	0.913	0.928	0.627	0.655	0.949	0.728	0.742	0.954	0.787	0.800
rf	somatic_amp somatic_del somatic_mut germline_rare_lof_missense	0.979	0.755	0.873	0.991	0.862	0.926	0.932	0.654	0.727	0.951	0.746	0.789	0.957	0.798	0.842
rf	somatic_amp somatic_del somatic_mut germline_rare_lof_missense	0.976	0.756	0.842	0.990	0.859	0.914	0.940	0.679	0.655	0.959	0.764	0.742	0.962	0.809	0.800
rf	somatic_amp somatic_del somatic_mut germline_rare_lof_missense	0.974	0.728	0.840	0.990	0.859	0.909	0.935	0.642	0.702	0.957	0.738	0.773	0.958	0.787	0.821
rf	somatic_amp somatic_del somatic_mut germline_rare_lof_missense	0.974	0.727	0.851	0.989	0.848	0.916	0.928	0.627	0.714	0.952	0.728	0.781	0.954	0.787	0.832
rf	somatic_amp somatic_del somatic_mut germline_rare_lof_missense	0.973	0.754	0.830	0.989	0.859	0.906	0.933	0.654	0.655	0.957	0.746	0.742	0.957	0.798	0.800
rf	somatic_amp somatic_del somatic_mut germline_rare_common_lof_missense	0.978	0.738	0.837	0.990	0.854	0.909	0.941	0.642	0.655	0.962	0.738	0.742	0.962	0.787	0.800
rf	somatic_amp somatic_del somatic_mut germline_rare_common_lof_missense	0.974	0.726	0.843	0.989	0.861	0.923	0.921	0.654	0.643	0.947	0.746	0.734	0.949	0.798	0.789
rf	somatic_amp somatic_del somatic_mut germline_rare_common_lof_missense	0.977	0.725	0.846	0.990	0.861	0.919	0.922	0.627	0.679	0.945	0.728	0.757	0.950	0.787	0.811
rf	somatic_amp somatic_del somatic_mut germline_rare_common_lof_missense	0.976	0.700	0.826	0.990	0.851	0.900	0.929	0.654	0.643	0.953	0.746	0.734	0.954	0.798	0.789
rf	somatic_amp somatic_del somatic_mut germline_rare_common_lof_missense	0.973	0.726	0.858	0.989	0.847	0.928	0.929	0.588	0.679	0.953	0.702	0.757	0.954	0.764	0.811
rf	germline_rare_common_lof_missense	0.888	0.624	0.686	0.942	0.696	0.751	0.598	0.353	0.308	0.713	0.607	0.586	0.816	0.753	0.716
rf	germline_rare_common_lof_missense	0.893	0.576	0.638	0.942	0.653	0.709	0.571	0.303	0.308	0.699	0.589	0.586	0.808	0.742	0.716
rf	germline_rare_common_lof_missense	0.885	0.578	0.655	0.939	0.669	0.734	0.575	0.250	0.350	0.701	0.571	0.601	0.809	0.730	0.726
rf	germline_rare_common_lof_missense	0.889	0.573	0.655	0.939	0.672	0.726	0.566	0.194	0.350	0.697	0.554	0.601	0.806	0.719	0.726
rf	germline_rare_common_lof_missense	0.887	0.620	0.676	0.939	0.667	0.745	0.611	0.303	0.350	0.720	0.589	0.601	0.821	0.742	0.726
rf	somatic_amp somatic_del somatic_mut germline_rare_lof	0.979	0.734	0.836	0.991	0.849	0.917	0.928	0.615	0.667	0.952	0.720	0.749	0.954	0.775	0.800
rf	somatic_amp somatic_del somatic_mut germline_rare_lof	0.974	0.744	0.838	0.989	0.858	0.916	0.925	0.630	0.615	0.951	0.730	0.718	0.951	0.775	0.789
rf	somatic_amp somatic_del somatic_mut germline_rare_lof	0.975	0.699	0.841	0.990	0.845	0.919	0.920	0.615	0.654	0.946	0.720	0.742	0.949	0.775	0.811
rf	somatic_amp somatic_del somatic_mut germline_rare_lof	0.976	0.733	0.839	0.990	0.859	0.916	0.927	0.642	0.704	0.953	0.738	0.773	0.953	0.787	0.832
rf	somatic_amp somatic_del somatic_mut germline_rare_lof	0.981	0.748	0.845	0.992	0.865	0.910	0.945	0.680	0.690	0.964	0.763	0.765	0.964	0.820	0.811
rf	germline_common_lof_missense	0.827	0.517	0.721	0.908	0.602	0.786	0.426	0.194	0.390	0.634	0.554	0.617	0.765	0.719	0.737
rf	germline_common_lof_missense	0.814	0.515	0.709	0.906	0.588	0.775	0.476	0.242	0.419	0.653	0.563	0.625	0.773	0.719	0.737
rf	germline_common_lof_missense	0.819	0.546	0.746	0.907	0.604	0.793	0.429	0.250	0.390	0.635	0.571	0.617	0.765	0.730	0.737
rf	germline_common_lof_missense	0.830	0.534	0.700	0.910	0.601	0.781	0.474	0.250	0.390	0.654	0.571	0.617	0.777	0.730	0.737
rf	germline_common_lof_missense	0.817	0.563	0.746	0.904	0.649	0.795	0.418	0.133	0.429	0.630	0.536	0.633	0.762	0.708	0.747
rf	germline_rare_lof_missense	0.895	0.615	0.639	0.944	0.682	0.729	0.577	0.250	0.350	0.702	0.571	0.601	0.809	0.730	0.726
rf	germline_rare_lof_missense	0.890	0.597	0.656	0.942	0.673	0.727	0.571	0.250	0.350	0.699	0.571	0.601	0.808	0.730	0.726
rf	germline_rare_lof_missense	0.889	0.590	0.648	0.937	0.690	0.735	0.560	0.242	0.216	0.694	0.563	0.555	0.805	0.719	0.695
rf	germline_rare_lof_missense	0.890	0.601	0.629	0.944	0.678	0.720	0.565	0.194	0.308	0.696	0.554	0.586	0.805	0.719	0.716
rf	germline_rare_lof_missense	0.890	0.607	0.658	0.942	0.683	0.721	0.560	0.194	0.341	0.694	0.554	0.594	0.804	0.719	0.716
rf	germline_rare_common_missense	0.837	0.509	0.674	0.914	0.614	0.772	0.436	0.242	0.300	0.638	0.563	0.578	0.768	0.719	0.705
rf	germline_rare_common_missense	0.825	0.551	0.702	0.907	0.652	0.773	0.449	0.194	0.381	0.643	0.554	0.609	0.771	0.719	0.726
rf	germline_rare_common_missense	0.830	0.531	0.697	0.909	0.616	0.772	0.500	0.250	0.381	0.665	0.571	0.609	0.784	0.730	0.726
rf	germline_rare_common_missense	0.833	0.534	0.722	0.910	0.631	0.788	0.462	0.188	0.350	0.649	0.545	0.601	0.776	0.708	0.726
rf	germline_rare_common_missense	0.839	0.542	0.661	0.916	0.616	0.771	0.465	0.194	0.350	0.650	0.554	0.601	0.776	0.719	0.726
rf	somatic_amp somatic_del somatic_mut	0.977	0.702	0.842	0.990	0.845	0.919	0.930	0.654	0.691	0.953	0.746	0.765	0.955	0.798	0.821
rf	somatic_amp somatic_del somatic_mut	0.979	0.766	0.869	0.991	0.872	0.936	0.932	0.667	0.737	0.954	0.756	0.796	0.957	0.798	0.842
rf	germline_rare_lof	0.881	0.588	0.731	0.937	0.645	0.786	0.553	0.194	0.429	0.690	0.554	0.633	0.800	0.719	0.747
rf	germline_rare_lof	0.882	0.637	0.704	0.938	0.703	0.753	0.563	0.250	0.308	0.695	0.571	0.586	0.804	0.730	0.716
rf	germline_rare_lof	0.885	0.599	0.662	0.940	0.643	0.717	0.559	0.250	0.390	0.693	0.571	0.617	0.802	0.730	0.737
rf	germline_rare_lof	0.882	0.620	0.700	0.934	0.694	0.757	0.569	0.250	0.350	0.698	0.571	0.601	0.806	0.730	0.726
rf	germline_rare_lof	0.884	0.592	0.710	0.941	0.653	0.781	0.590	0.250	0.400	0.709	0.571	0.625	0.812	0.730	0.747
rf	somatic_amp somatic_del somatic_mut	0.977	0.738	0.867	0.990	0.865	0.928	0.929	0.667	0.679	0.954	0.754	0.757	0.954	0.809	0.811
rf	somatic_amp somatic_del somatic_mut	0.976	0.719	0.866	0.990	0.859	0.932	0.930	0.679	0.702	0.953	0.764	0.773	0.955	0.809	0.821
rf	somatic_amp somatic_del somatic_mut	0.979	0.737	0.853	0.990	0.847	0.919	0.922	0.642	0.667	0.947	0.738	0.750	0.950	0.787	0.811
